# Genetic and Genomic Analyses of *Drosophila melanogaster* Models of Chromatin Modification Disorders

**DOI:** 10.1101/2023.03.30.534923

**Authors:** Rebecca A. MacPherson, Vijay Shankar, Robert R. H. Anholt, Trudy F. C. Mackay

## Abstract

Switch/Sucrose Non-Fermentable (SWI/SNF)-related intellectual disability disorders (SSRIDDs) and Cornelia de Lange syndrome are rare syndromic neurodevelopmental disorders with overlapping clinical phenotypes. SSRIDDs are associated with the BAF *(Brahma-Related Gene-1* Associated Factor) complex, whereas CdLS is a disorder of chromatin modification associated with the cohesin complex. Here, we used RNA interference in *Drosophila melanogaster* to reduce expression of six genes *(brm, osa, Snr1, SMC1, SMC3, vtd)* orthologous to human genes associated with SSRIDDs and CdLS. These fly models exhibit changes in sleep, activity, startle behavior (a proxy for sensorimotor integration) and brain morphology. Whole genome RNA sequencing identified 9,657 differentially expressed genes (FDR < 0.05), 156 of which are differentially expressed in both sexes in SSRIDD- and CdLS-specific analyses, including *Bap60,* which is orthologous to *SMARCD1,* a SSRIDD-associated BAF component, k-means clustering reveals genes co-regulated within and across SSRIDD and CdLS fly models. RNAi-mediated reduction of expression of six genes co-regulated with focal genes *brm, osa,* and/or Snr1 recapitulated changes in behavior of the focal genes. Based on the assumption that fundamental biological processes are evolutionarily conserved, Drosophila models can be used to understand underlying molecular effects of variants in chromatin-modification pathways and may aid in discovery of drugs that ameliorate deleterious phenotypic effects.
