## Supplemental Table 1 for "Genetic and Genomic Analyses of *Drosophila melanogaster* Models of Chromatin Modification Disorders"

### Sheet: (A) Fly Lines
Table S1. Drosophila reagents and primer sequences. (A) Drosophila lines used. (B) Primer sequences used for qRT-PCR. BDSC: Bloomington Drosophila Stock Center.
Classification	Gene/Stock Name	BDSC Stock #	Genotype
UAS-RNAi Line	Trs20	53328	y[1] sc[*] v[1] sev[21]; P{y[+t7.7] v[+t1.8]=TRiP.HMC03557}attP40
UAS-RNAi Line	Alp10	56014	y[1] sc[*] v[1] sev[21]; P{y[+t7.7] v[+t1.8]=TRiP.HMC04310}attP40
UAS-RNAi Line	CG5877	55690	y[1] sc[*] v[1] sev[21]; P{y[+t7.7] v[+t1.8]=TRiP.HMC03904}attP40
UAS-RNAi Line	Odc1	64498	y[1] sc[*] v[1] sev[21]; P{y[+t7.7] v[+t1.8]=TRiP.HMC05516}attP40
UAS-RNAi Line	Hsepi	67422	y[1] sc[*] v[1] sev[21]; P{y[+t7.7] v[+t1.8]=TRiP.HMC06448}attP40
UAS-RNAi Line	CG40485	66945	y[1] sc[*] v[1] sev[21]; P{y[+t7.7] v[+t1.8]=TRiP.HMS05411}attP40
UAS-RNAi Line	CG3328	57713	y[1] sc[*] v[1] sev[21]; P{y[+t7.7] v[+t1.8]=TRiP.HMC04902}attP40
UAS-RNAi Line	Syn	82983	y[1] sc[*] v[1] sev[21]; P{y[+t7.7] v[+t1.8]=TRiP.HMS06092}attP40
UAS-RNAi Line	por	57380	y[1] sc[*] v[1] sev[21]; P{y[+t7.7] v[+t1.8]=TRiP.HMC04684}attP40
UAS-RNAi Line	Mal-A4	62872	y[1] sc[*] v[1] sev[21]; P{y[+t7.7] v[+t1.8]=TRiP.HMC05345}attP40
UAS-RNAi Line	IntS12	80387	y[1] sc[*] v[1] sev[21]; P{y[+t7.7] v[+t1.8]=TRiP.HMC06623}attP40
Control RNAi Line	Control	N/A	y[1] sc[*] v[1] sev[21]
UAS-RNAi Line	Bap111	35242	y[1] sc[*] v[1] sev[21]; P{y[+t7.7] v[+t1.8]=TRiP.GL00129}attP2
UAS-RNAi Line	brm	34520	y[1] sc[*] v[1] sev[21]; P{y[+t7.7] v[+t1.8]=TRiP.HMS00050}attP2
UAS-RNAi Line	brm	35211	y[1] sc[*] v[1] sev[21]; P{y[+t7.7] v[+t1.8]=TRiP.GL00090}attP2
UAS-RNAi Line	Nipped-B	32406	y[1] sc[*] v[1] sev[21]; P{y[+t7.7] v[+t1.8]=TRiP.HMS00401}attP2
UAS-RNAi Line	osa	35447	y[1] sc[*] v[1] sev[21]; P{y[+t7.7] v[+t1.8]=TRiP.GL00372}attP2
UAS-RNAi Line	SMC3	60017	y[1] sc[*] v[1] sev[21]; P{y[+t7.7] v[+t1.8]=TRiP.HMC05010}attP2/TM3, Sb1
UAS-RNAi Line	SMC3	33431	y[1] sc[*] v[1] sev[21]; P{y[+t7.7] v[+t1.8]=TRiP.HMS00318}attP2
UAS-RNAi Line	SMC1	34351	y[1] sc[*] v[1] sev[21]; P{y[+t7.7] v[+t1.8]=TRiP.HMS01340}attP2
UAS-RNAi Line	SMC1	36598	y[1] sc[*] v[1] sev[21]; P{y[+t7.7] v[+t1.8]=TRiP.GL00558}attP2
UAS-RNAi Line	Snr1	32372	y[1] sc[*] v[1] sev[21]; P{y[+t7.7] v[+t1.8]=TRiP.HMS00363}attP2
UAS-RNAi Line	vtd	36786	y[1] sc[*] v[1] sev[21]; P{y[+t7.7] v[+t1.8]=TRiP.GL00522}attP2/TM3, Sb1
GAL4 Driver Line	Ubiquitin-156	N/A	CSBX,2; UbiGAL4(3)1-5-6 (Ubi 156)
GAL4 Driver Line	Ubi//Cy	32551	w[*]; P{w[+m*]=Ubi-GAL4.U}2/CyO
GAL4 Driver Line	Act5C	4414	y[1] w[*]; P{w[+mC]=Act5C-GAL4}25FO1/CyO, y[+]

### Sheet: (B) Primers
Primer Name	Primer Sequence (5'-3')
Snr1_Forward	AGGCCCCTCTATCAACGATT
Snr1_Reverse	CGTCGGTAAGCGTCTCTAGG
SMC1_Forward	CCCTGGACGGAACATTCTAC
SMC1_Reverse	CTTCTCGTCCCATCGCTTAG
SMC3_Forward	GTGACCTTTATGCCCCTGAATC
SMC3_Reverse	TCTGCAGATTAGCGTTTTTCCA
brm_Forward	GATGAGTACAGGACGGAGGAAC
brm_Reverse	GCCTTTGATCTGGTATTCCTTG
osa_Forward	GGAGCATATATCGCAGGACAAT
osa_Reverse	GTGCTCTGCTGACTGACTTCGT
vtd_Forward	GGATTTGCGTTAGCTCCTTTAG
vtd_Reverse	AACTGAGCCTTCATTTCCTCTC
Nipped-B_Forward	GGCGGAAATATTCAAATGGTTA
Nipped-B_Reverse	TCCCTCTTGGGGTTTGTTACTA
Bap111_Forward	GGACCAGCACGACCCTATTA
Bap111_Reverse	GGGCCATAGGACTGCTGATA
Gapdh1_Forward	CTTCTTCAGCGACACCCATT
Gapdh1_Reverse	ACCGAACTCGTTGTCGTACC
Alp10_Forward	GGCTAGGAAAATGACCGACGA
Alp10_Reverse	CTGTCGACGGTACGGATAGC
CG3328_Forward	CGGAGTCTGGAGTGGATCAG
CG3328_Reverse	CGAAGCAAACGGACTGACAA
CG40485_Forward	TAATGGGCGTGGTCTACTGC
CG40485_Reverse	ACCACATGACCCTTGGACTG
CG5877_Forward	CATCCTCTTGCGCGCTATCT
CG5877_Reverse	GATCTGCTCCCTAAGGAAACG
Hsepi_Forward	AATGGAGTACGCCCAAGACC
Hsepi_Reverse	TGCTGATGACGCCTTCGTAA
IntS12_Forward	GCTGGAGGATGAAGCGAACTT
IntS12_Reverse	TGTCCGGTGAGTTGGTCAAA
MalA4_Forward	CTGCACTACGATTCCGATGC
MalA4_Reverse	CATGGTTACCGATCACCCAGT
odc1_Forward	CCAACTCCAACCTGATCGTG
odc1_Reverse	TCACCTTCAGCTCCAAGGATT
por_Forward	GGCAAGGAACGATGTCGGTA
por_Reverse	GATAGGCCAGGTGGAAGATGG
Syn_Forward	CCATGCTGGAGCAAATCACT
Syn_Reverse	CCAAAGAGCTCGGATATCTCAT
Trs20_Forward	ACTAAGGAAAGAGGACCACAGG
Trs20_Reverse	GCTGTGATGAAGGCCGAAAC
