## Supplemental Table 2 for "Genetic and Genomic Analyses of *Drosophila melanogaster* Models of Chromatin Modification Disorders"

### Sheet: TableS2
Table S2. Ortholog prediction scores for potential focal genes. Human-Drosophila ortholog prediction scores, generated using Drosophila RNAi Screening Center Integrative Ortholog Prediction Tool (DIOPT). Human genes associated with SSRIDD and Cornelia de Lange syndrome.
Human Gene Symbol	Drosophila Gene Symbol	FlyBase ID	y sc v sev21 attp2 TRiP RNAi Line Available?	DIOPT Score	Prediction Derived From
HDAC8	HDAC1	FBgn0015805	N/A	2	eggNOG, OrthoDB
NIPBL	Nipped-B	FBgn0026401	Yes	12	Compara, eggNOG, Hieranoid, Homologene, Inparanoid, OrthoFinder, OrthoInspector, orthoMCL, Panther, Phylome, RoundUp, TreeFam
SMC1A	SMC1	FBgn0040283	Yes	12	eggNOG, Hieranoid, Homologene, Inparanoid, OMA, OrthoDB, OrthoFinder, OrthoInspector, orthoMCL, Panther, RoundUp, TreeFam
SMC3	SMC3	FBgn0015615	Yes	12	Compara, eggNOG, Hieranoid, Homologene, Inparanoid, OMA, OrthoFinder, OrthoInspector, orthoMCL, Panther, RoundUp, TreeFam
SMC3	SMC2	FBgn0027783	N/A	2	eggNOG, OrthoDB
RAD21	vtd	FBgn0260987	Yes	11	eggNOG, Hieranoid, Homologene, Inparanoid, OrthoDB, OrthoFinder, OrthoInspector, orthoMCL, Panther, Phylome, TreeFam
ARID1A	osa	FBgn0261885	Yes	12	Compara, eggNOG, Hieranoid, Inparanoid, OMA, OrthoDB, OrthoFinder, OrthoInspector, orthoMCL, Panther, Phylome, RoundUp
ARID1B	osa	FBgn0261885	Yes	12	Compara, eggNOG, Hieranoid, Inparanoid, OMA, OrthoDB, OrthoFinder, OrthoInspector, orthoMCL, Panther, Phylome, RoundUp
ARID2	Bap170	FBgn0042085	No	13	Compara, eggNOG, Hieranoid, Inparanoid, Isobase, OMA, OrthoFinder, OrthoInspector, orthoMCL, Panther, Phylome, RoundUp, TreeFam
SMARCA4	brm	FBgn0000212	Yes	12	eggNOG, Hieranoid, Inparanoid, Isobase, OMA, OrthoFinder, OrthoInspector, orthoMCL, Panther, Phylome, RoundUp, TreeFam
SMARCB1	Snr1	FBgn0011715	Yes	15	Compara, eggNOG, Hieranoid, Homologene, Inparanoid, Isobase, OMA, OrthoDB, OrthoFinder, OrthoInspector, orthoMCL, Panther, Phylome, RoundUp, TreeFam
SMARCE1	Bap111	FBgn0030093	Yes	10	Compara, eggNOG, Isobase, OrthoFinder, OrthoInspector, orthoMCL, Panther, Phylome, RoundUp, TreeFam
SMARCA2	brm	FBgn0000212	Yes	13	Compara, eggNOG, Hieranoid, Homologene, Inparanoid, OMA, OrthoFinder, OrthoInspector, orthoMCL, Panther, Phylome, RoundUp, TreeFam
