## Supplemental Table 3 for "Genetic and Genomic Analyses of *Drosophila melanogaster* Models of Chromatin Modification Disorders"

### Sheet: Sheet1
Table S3. Percent knockdown of focal genes. Average RNAi-mediated qRT-PCR knockdown of focal genes.
Gal4 Driver	UAS-RNAi BDRC Line #	Gene Name	Sex	Average Knockdown (%)
Ubi156	32372	Snr1	M	81.3
Ubi156	34351	SMC1	M	43.7
Ubi156	35211	brm	M	47.23
Ubi156	35447	osa	M	14.5
Ubi156	36786	vtd	M	53.3
Ubi156	60017	SMC3	M	55.4
Ubi156	32372	Snr1	F	77.4
Ubi156	34351	SMC1	F	57.53
Ubi156	35211	brm	F	50.87
Ubi156	35447	osa	F	41.9
Ubi156	36786	vtd	F	44.57
Ubi156	60017	SMC3	F	55.07
