## Supplemental Table 4 for "Genetic and Genomic Analyses of *Drosophila melanogaster* Models of Chromatin Modification Disorders"

### Sheet: (A) Startle
Table S4. Quantification of changes in behavior and brain morphology from knockdown of focal genes. Quantification of changes in behavior and brain morphology from RNAi knockdown. Statistical analyses characterizing SSRIDD and CdLS fly models. (A) ANOVAs for startle response. (B) Fisher's Exact Tests for tapping behavior. (C) ANOVAs for sleep and activity measurements. (D) ANOVAS for mushroom bod…
Analysis	Source of Variation	df	SS	MS	F-value	p -value
Full Model, brm knockdown vs Control	Line	1	847.855	847.855	18.56	<0.0001
	Sex	1	1657.21	1657.21	36.28	<0.0001
	Line×Sex	1	1668.74	1668.74	36.53	<0.0001
	Error	196	8953.04	45.6788
By Sex - Males, brm knockdown vs Control	Line	1	68.8236	68.8236	1.26	0.2651
	Error	98	5368.8	54.7836
By Sex - Females, brm knockdown vs Control	Line	1	2447.78	2447.78	66.93	<0.0001
	Error	98	3584.25	36.574
Full Model, osa knockdown vs Control	Line	1	909.298	909.298	17.67	<0.0001
	Sex	1	344.505	344.505	6.69	0.0104
	Line×Sex	1	349.775	349.775	6.8	0.0098
	Error	196	10086	51.4611
By Sex - Males, osa knockdown vs Control	Line	1	65.5776	65.5776	1.02	0.3146
	Error	98	6289.82	64.1818
By Sex - Females, osa knockdown vs Control	Line	1	1193.5	1193.5	30.81	<0.0001
	Error	98	3796.55	38.7404
Full Model, Snr1 knockdown vs Control	Line	1	53.869	53.869	1.6	0.2072
	Sex	1	1215.51	1215.51	36.15	<0.0001
	Line×Sex	1	1206.11	1206.11	35.87	<0.0001
	Error	182	6119.25	33.6223
By Sex - Males, Snr1 knockdown vs Control	Line	1	812.861	812.861	14.94	0.0002
	Error	84	4571.29	54.4201
By Sex - Females, Snr1 knockdown vs Control	Line	1	411.562	411.562	26.06	<0.0001
	Error	98	1547.96	15.7956
Full Model, SMC1 knockdown vs Control	Line	1	3086.62	3086.62	67.4	<0.0001
	Sex	1	110.38	110.38	2.41	0.1221
	Line×Sex	1	107.428	107.428	2.35	0.1272
	Error	196	8975.44	45.7931
By Sex - Males, SMC1 knockdown vs Control	Line	1	2172.86	2172.86	32.81	<0.0001
	Error	98	6491.03	66.235
By Sex - Females, SMC1 knockdown vs Control	Line	1	1021.19	1021.19	40.28	<0.0001
	Error	98	2484.41	25.3512
Full Model, SMC3 knockdown vs Control	Line	1	3857.58	3857.58	73.74	<0.0001
	Sex	1	1774.65	1774.65	33.92	<0.0001
	Line×Sex	1	1762.75	1762.75	33.7	<0.0001
	Error	196	10254	52.314
By Sex - Males, SMC3 knockdown vs Control	Line	1	5417.84	5417.84	78.88	<0.0001
	Error	98	6731.09	68.6846
By Sex - Females, SMC3 knockdown vs Control	Line	1	202.493	202.493	5.63	0.0196
	Error	98	3522.45	35.9434
Full Model, vtd knockdown vs Control	Line	1	3742.34	3742.34	70.78	<0.0001
	Sex	1	721.24	721.24	13.64	0.0003
	Line×Sex	1	713.664	713.664	13.5	0.0003
	Error	196	10363	52.8725
By Sex - Males, vtd knockdown vs Control	Line	1	3862.25	3862.25	54.82	<0.0001
	Error	98	6904.48	70.4539
By Sex - Females, vtd knockdown vs Control	Line	1	593.751	593.751	16.82	<0.0001
	Error	98	3458.53	35.2911

### Sheet: (B) FishersExact-Tapping
Trait	Analysis	Sex	Two-sided Fisher's Exact Test p - value
"Tapping" Phenotype	brm knockdown vs Control	Male	0.02666
		Female	0.4949
	osa knockdown vs Control	Male	0.002634
		Female	0.4949
	Snr1 knockdown vs Control	Male	0.00053
		Female	0.05628
	SMC1 knockdown vs Control	Male	1
		Female	1
	SMC3 knockdown vs Control	Male	1
		Female	1
	vtd knockdown vs Control	Male	0.0002311
		Female	0.05628

### Sheet: (C) Sleep&Activity
Trait	Analysis	Source of Variation	df	SS	MS	F-value	p -value
Locomotor Activity	Full Model, brm knockdown vs Control	Line	1	9306282	9306282	175.68	<0.0001
		Sex	1	888653	888653	16.8	<0.0001
		Line×Sex	1	92341	92341	1.75	0.1889
		Error	121	6398841	6398841
	By Sex - Males, brm knockdown vs Control	Line	1	5765468	5765468	93.89	<0.0001
		Error	62	3807344	61409
	By Sex - Females, brm knockdown vs Control	Line	1	3683404	3683404	83.86	<0.0001
		Error	59	2591497	43924
	Full Model, osa knockdown vs Control	Line	1	42083480	42083480	224.65	<0.0001
		Sex	1	1947206	1947206	10.39	0.0017
		Line×Sex	1	6689616	6689616	35.71	<0.0001
		Error	112	20980850	187329
	By Sex - Males, osa knockdown vs Control	Line	1	38648587	38648587	153.74	<0.0001
		Error	53	13323370	251384
	By Sex - Females, osa knockdown vs Control	Line	1	8137811	8137811	62.7	<0.0001
		Error	59	7657480	129788
	Full Model, Snr1 knockdown vs Control	Line	1	1820159	1820159	60.52	<0.0001
		Sex	1	382134	382134	12.7	0.0005
		Line×Sex	1	313331	313331	10.42	0.0016
		Error	111	3338630	30078
	By Sex - Males, Snr1 knockdown vs Control	Line	1	1656930	1656930	56.59	<0.0001
		Error	51	1493296	29280
	By Sex - Females, Snr1 knockdown vs Control	Line	1	346013	346013	11.25	0.0014
		Error	60	1845334	30756
	Full Model, SMC1 knockdown vs Control	Line	1	388346	388346	12.02	0.0007
		Sex	1	2018888	2018888	62.47	<0.0001
		Line×Sex	1	30386	30386	0.94	0.3341
		Error	121	3910285	32316
	By Sex - Males, SMC1 knockdown vs Control	Line	1	101590	101590	7.64	0.0075
		Error	61	811202	13298
	By Sex - Females, SMC1 knockdown vs Control	Line	1	315348	315348	6.11	0.0163
		Error	60	3099083	51651
	Full Model, SMC3 knockdown vs Control	Line	1	1184552	1184552	51.69	<0.0001
		Sex	1	1593559	1593559	69.54	<0.0001
		Line×Sex	1	1476.49	1476.49	0.06	0.8001
		Error	117	2681269	22917
	By Sex - Males, SMC3 knockdown vs Control	Line	1	536246	536246	27.67	<0.0001
		Error	57	1104814	19383
	By Sex - Females, SMC3 knockdown vs Control	Line	1	653038	653038	24.85	<0.0001
		Error	60	1576455	26274
	Full Model, vtd knockdown vs Control	Line	1	9037074	9037074	63.33	<0.0001
		Sex	1	9676863	9676863	67.81	<0.0001
		Line×Sex	1	3577565	3577565	25.07	<0.0001
		Error	116	16553081	142699
	By Sex - Males, vtd knockdown vs Control	Line	1	609046	609046	17.14	0.0001
		Error	57	2024912	35525
	By Sex - Females, vtd knockdown vs Control	Line	1	12239778	12239778	49.71	<0.0001
		Error	59	14528169	246240
Proportion of Time Spent Asleep, Day	Full Model, brm knockdown vs Control	Line	1	0.541065	0.541065	77.12	<0.0001
		Sex	1	1.17532	1.17532	167.53	<0.0001
		Line×Sex	1	0.011814	0.011814	1.68	0.1969
		Error	121	0.848894	0.007016
	By Sex - Males, brm knockdown vs Control	Line	1	0.365204	0.365204	70.54	<0.0001
		Error	62	0.320998	0.005177
	By Sex - Females, brm knockdown vs Control	Line	1	0.191858	0.191858	21.44	<0.0001
		Error	59	0.527895	0.008947
	Full Model, osa knockdown vs Control	Line	1	2.93451	2.93451	188.06	<0.0001
		Sex	1	0.210732	0.210732	13.5	0.0004
		Line×Sex	1	0.463218	0.463218	29.69	<0.0001
		Error	112	1.74767	0.015604
	By Sex - Males, osa knockdown vs Control	Line	1	2.68963	2.68963	155.24	<0.0001
		Error	53	0.918237	0.017325
	By Sex - Females, osa knockdown vs Control	Line	1	0.570088	0.570088	40.55	<0.0001
		Error	59	0.829429	0.014058
	Full Model, Snr1 knockdown vs Control	Line	1	0.088111	0.088111	10.41	0.0016
		Sex	1	0.990939	0.990939	117.04	<0.0001
		Line×Sex	1	0.017341	0.017341	2.05	0.1552
		Error	111	0.939769	0.008466
	By Sex - Males, Snr1 knockdown vs Control	Line	1	0.083499	0.083499	17.56	0.0001
		Error	51	0.242448	0.004754
	By Sex - Females, Snr1 knockdown vs Control	Line	1	0.015146	0.015146	1.3	0.2582
		Error	60	0.697321	0.011622
	Full Model, SMC1 knockdown vs Control	Line	1	0.013023	0.013023	1.64	0.2034
		Sex	1	1.12053	1.12053	140.75	<0.0001
		Line×Sex	1	0.018027	0.018027	2.26	0.135
		Error	121	0.963328	0.007961
	By Sex - Males, SMC1 knockdown vs Control	Line	1	0.000205	0.000205	0.04	0.8463
		Error	61	0.329442	0.005401
	By Sex - Females, SMC1 knockdown vs Control	Line	1	0.03059	0.03059	2.9	0.094
		Error	60	0.633886	0.010565
	Full Model, SMC3 knockdown vs Control	Line	1	0.053948	0.053948	7.52	0.0071
		Sex	1	0.951969	0.951969	132.66	<0.0001
		Line×Sex	1	0.038212	0.038212	5.33	0.0228
		Error	117	0.839579	0.007176
	By Sex - Males, SMC3 knockdown vs Control	Line	1	0.000658	0.000658	0.12	0.7285
		Error	57	0.308402	0.005411
	By Sex - Females, SMC3 knockdown vs Control	Line	1	0.094107	0.094107	10.63	0.0018
		Error	60	0.531176	0.008853
	Full Model, vtd knockdown vs Control	Line	1	0.065142	0.065142	3.84	0.0524
		Sex	1	3.30366	3.30366	194.77	<0.0001
		Line×Sex	1	0.423601	0.423601	24.97	<0.0001
		Error	116	1.96756	0.016962
	By Sex - Males, vtd knockdown vs Control	Line	1	0.076712	0.076712	10.66	0.0019
		Error	57	0.41022	0.007197
	By Sex - Females, vtd knockdown vs Control	Line	1	0.418921	0.418921	15.87	0.0002
		Error	59	1.55734	0.026396
Proportion of Time Asleep, Night	Full Model, brm knockdown vs Control	Line	1	0.237889	0.237889	144.31	<0.0001
		Sex	1	0.008314	0.008314	5.04	0.0265
		Line×Sex	1	1.9012e-05	1.9012e-05	0.01	0.9147
		Error	121	0.199459	0.001648
	By Sex - Males, brm knockdown vs Control	Line	1	0.124075	0.124075	90.84	<0.0001
		Error	62	0.084683	0.001366
	By Sex - Females, brm knockdown vs Control	Line	1	0.114074	0.114074	58.64	<0.0001
		Error	59	0.114776	0.001945
	Full Model, osa knockdown vs Control	Line	1	7.74721	7.74721	381.6	<0.0001
		Sex	1	0.101942	0.101942	5.02	0.027
		Line×Sex	1	0.051983	0.051983	2.56	0.1124
		Error	112	2.27379	0.020302
	By Sex - Males, osa knockdown vs Control	Line	1	3.06539	3.06539	209.72	<0.0001
		Error	53	0.77468	0.014617
	By Sex - Females, osa knockdown vs Control	Line	1	4.85001	4.85001	190.88	<0.0001
		Error	59	1.49911	0.025409
	Full Model, Snr1 knockdown vs Control	Line	1	0.05544	0.05544	61.68	<0.0001
		Sex	1	0.003584	0.003584	3.99	0.0483
		Line×Sex	1	0.000925	0.000925	1.03	0.3126
		Error	111	0.099763	0.000899
	By Sex - Males, Snr1 knockdown vs Control	Line	1	0.032142	0.032142	80.04	<0.0001
		Error	51	0.02048	0.02048
	By Sex - Females, Snr1 knockdown vs Control	Line	1	0.023346	0.023346	17.67	<0.0001
		Error	60	0.079282	0.001321
	Full Model, SMC1 knockdown vs Control	Line	1	0.117538	0.117538	69.9	<0.0001
		Sex	1	0.090729	0.090729	53.95	<0.0001
		Line×Sex	1	0.0423	0.0423	25.15	<0.0001
		Error	121	0.203472	0.001682
	By Sex - Males, SMC1 knockdown vs Control	Line	1	0.009487	0.009487	14.87	0.0003
		Error	61	0.038917	0.000638
	By Sex - Females, SMC1 knockdown vs Control	Line	1	0.149178	0.149178	54.39	<0.0001
		Error	60	0.164556	0.002743
	Full Model, SMC3 knockdown vs Control	Line	1	0.232283	0.232283	107.79	<0.0001
		Sex	1	0.072899	0.072899	33.83	<0.0001
		Line×Sex	1	0.031043	0.031043	14.41	0.0003
		Error	117	0.252122	0.002155
	By Sex - Males, SMC3 knockdown vs Control	Line	1	0.045479	0.045479	33.71	<0.0001
		Error	57	0.076903	0.001349
	By Sex - Females, SMC3 knockdown vs Control	Line	1	0.222789	0.222789	76.29	<0.0001
		Error	60	0.175219	0.00292
	Full Model, vtd knockdown vs Control	Line	1	3.21927	3.21927	228.07	<0.0001
		Sex	1	1.36924	1.36924	97.01	<0.0001
		Line×Sex	1	1.15926	1.15926	82.13	<0.0001
		Error	116	1.63735	0.014115
	By Sex - Males, vtd knockdown vs Control	Line	1	0.252353	0.252353	62.01	<0.0001
		Error	57	0.231967	0.231967
	By Sex - Females, vtd knockdown vs Control	Line	1	4.20578	4.20578	176.57	<0.0001
		Error	59	1.40538	0.02382
Number of Sleep Bouts, Day	Full Model, brm knockdown vs Control	Line	1	9.02063	9.02063	2.19	0.1416
		Sex	1	0.628442	0.628442	0.15	0.6968
		Line×Sex	1	108.483	108.483	26.33	<0.0001
		Error	121	498.614	4.12078
	By Sex - Males, brm knockdown vs Control	Line	1	28.1489	28.1489	7.12	0.0097
		Error	62	245.206	3.95494
	By Sex - Females, brm knockdown vs Control	Line	1	87.9126	87.9126	20.47	<0.0001
		Error	59	253.408	4.29505
	Full Model, osa knockdown vs Control	Line	1	287.517	287.517	29.48	<0.0001
		Sex	1	69.851	69.851	7.16	0.0086
		Line×Sex	1	0.699305	0.699305	0.07	0.7894
		Error	112	1092.51	9.75458
	By Sex - Males, osa knockdown vs Control	Line	1	121.986	121.986	14.17	0.0004
		Error	53	456.271	8.60888
	By Sex - Females, osa knockdown vs Control	Line	1	169.313	169.313	15.7	0.0002
		Error	59	636.243	10.7838
	Full Model, Snr1 knockdown vs Control	Line	1	22.7749	22.7749	5.81	0.0176
		Sex	1	7.26761	7.26761	1.85	0.1761
		Line×Sex	1	40.9234	40.9234	10.44	0.0016
		Error	111	435.101	3.91982
	By Sex - Males, Snr1 knockdown vs Control	Line	1	1.2005	1.2005	0.33	0.5702
		Error	51	187.503	3.67654
	By Sex - Females, Snr1 knockdown vs Control	Line	1	69.2772	69.2772	16.79	0.0001
		Error	60	247.597	4.12662
	Full Model, SMC1 knockdown vs Control	Line	1	306.742	306.742	105.79	<0.0001
		Sex	1	3.66231	3.66231	1.26	0.2633
		Line×Sex	1	59.4298	59.4298	20.5	<0.0001
		Error	121	350.851	2.8996
	By Sex - Males, SMC1 knockdown vs Control	Line	1	48.4756	48.4756	18.15	<0.0001
		Error	61	162.898	.
	By Sex - Females, SMC1 knockdown vs Control	Line	1	315.455	315.455	100.7	<0.0001
		Error	60	187.953	3.13255
	Full Model, SMC3 knockdown vs Control	Line	1	149.674	149.674	34.17	<0.0001
		Sex	1	2.5506	2.5506	0.58	0.4469
		Line×Sex	1	121.997	121.997	27.85	<0.0001
		Error	117	512.483	4.3802
	By Sex - Males, SMC3 knockdown vs Control	Line	1	0.687621	0.687621	0.17	0.6783
		Error	57	225.416	3.95467
	By Sex - Females, SMC3 knockdown vs Control	Line	1	278.734	278.734	58.26	<0.0001
		Error	60	287.067	4.78445
	Full Model, vtd knockdown vs Control	Line	1	274.191	274.191	36.57	<0.0001
		Sex	1	17.9276	17.9276	2.39	0.1248
		Line×Sex	1	185.206	185.206	24.7	<0.0001
		Error	115	862.243	7.49776
	By Sex - Males, vtd knockdown vs Control	Line	1	4.29865	4.29865	0.84	0.3644
		Error	57	293.117
	By Sex - Females, vtd knockdown vs Control	Line	1	460.576	460.576	46.94	<0.0001
		Error	58	569.125	9.81251
Number of Sleep Bouts, Night	Full Model, brm knockdown vs Control	Line	1	303.452	303.452	85.92	<0.0001
		Sex	1	11.4773	11.4773	3.25	0.0739
		Line×Sex	1	0.996727	0.996727	0.28	0.5962
		Error	121	427.325	3.53162
	By Sex - Males, brm knockdown vs Control	Line	1	173.811	173.811	51.54	<0.0001
		Error	62	209.068	3.37206
	By Sex - Females, brm knockdown vs Control	Line	1	131.656	131.656	35.59	<0.0001
		Error	59	218.258	3.69928
	Full Model, osa knockdown vs Control	Line	1	2299.92	2299.92	228.61	<0.0001
		Sex	1	88.7147	88.7147	8.82	0.0036
		Line×Sex	1	50.9208	50.9208	5.06	0.0264
		Error	112	1126.77	10.0604
	By Sex - Males, osa knockdown vs Control	Line	1	1424.86	1424.86	230.09	<0.0001
		Error	53	328.212	6.19267
	By Sex - Females, osa knockdown vs Control	Line	1	891.234	891.234	65.85	<0.0001
		Error	59	798.555	13.5348
	Full Model, Snr1 knockdown vs Control	Line	1	152.182	152.182	55.66	<0.0001
		Sex	1	4.32812	4.32812	1.58	0.211
		Line×Sex	1	0.031503	0.031503	0.01	0.9147
		Error	111	303.484	2.73409
	By Sex - Males, Snr1 knockdown vs Control	Line	1	67.223	67.223	38.95	<0.0001
		Error	51	88.0108	1.7257
	By Sex - Females, Snr1 knockdown vs Control	Line	1	86.9561	86.9561	24.21	<0.0001
		Error	60	215.473	3.59122
	Full Model, SMC1 knockdown vs Control	Line	1	220.946	220.946	56.85	<0.0001
		Sex	1	29.0525	29.0525	7.48	0.0072
		Line×Sex	1	60.5206	60.5206	15.57	<0.0001
		Error	121	470.223	3.88614
	By Sex - Males, SMC1 knockdown vs Control	Line	1	25.3094	25.3094	10.14	0.0023
		Error	61	152.242	2.49578
	By Sex - Females, SMC1 knockdown vs Control	Line	1	254.236	254.236	47.97	<0.0001
		Error	60	317.98	5.29967
	Full Model, SMC3 knockdown vs Control	Line	1	300.63	300.63	83.09	<0.0001
		Sex	1	0.081623	0.081623	0.02	0.8809
		Line×Sex	1	6.92632	6.92632	1.91	0.1691
		Error	117	423.336	3.61826
	By Sex - Males, SMC3 knockdown vs Control	Line	1	105.214	105.214	32.93	<0.0001
		Error	57	182.123	3.19513
	By Sex - Females, SMC3 knockdown vs Control	Line	1	205.128	205.128	51.02	<0.0001
		Error	60	241.213	4.02022
	Full Model, vtd knockdown vs Control	Line	1	305.167	305.167	81.77	<0.0001
		Sex	1	12.3562	12.3562	3.31	0.0714
		Line×Sex	1	1.38744	1.38744	0.37	0.5432
		Error	116	432.888	3.7318
	By Sex - Males, vtd knockdown vs Control	Line	1	170.423	170.423	49.48	<0.0001
		Error	57	196.329	3.44436
	By Sex - Females, vtd knockdown vs Control	Line	1	135.427	135.427	33.78	<0.0001
		Error	59	236.56	4.00949

### Sheet: (D) Brain_morphology_Length
Trait	Analysis	Source of Variation	df	SS	MS	F-value	p -value
Length, Mushroom Body Alpha Lobe	Full Model, brm knockdown vs Control	Line	1	1.0207e-05	1.0207e-05	0	0.9487
		Sex	1	0.029542	0.029542	12.04	0.0009
		Line×Sex	1	0.023405	0.023405	9.54	0.0028
		Error	76	0.186421	0.002453
	By Sex - Males, brm knockdown vs Control	Line	1	0.012196	0.012196	5.08	0.0301
		Error	38	0.09123	0.002401
	By Sex - Females, brm knockdown vs Control	Line	1	0.011219	0.011219	4.48	0.0409
		Error	38	0.095191	0.002505
	Full Model, osa knockdown vs Control	Line	1	0.030453	0.030453	8.38	0.005
		Sex	1	0.006547	0.006547	1.8	0.1837
		Line×Sex	1	0.003879	0.003879	1.07	0.305
		Error	74	0.269024	0.003635
	By Sex - Males, osa knockdown vs Control	Line	1	0.006473	0.006473	2.31	0.1367
		Error	38	0.106432	0.002801
	By Sex - Females, osa knockdown vs Control	Line	1	0.027296	0.027296	6.04	0.0189
		Error	36	0.162592	0.004516
	Full Model, Snr1 knockdown vs Control	Line	1	0.00425	0.00425	0.98	0.3255
		Sex	1	0.018268	0.018268	4.21	0.0435
		Line×Sex	1	0.013518	0.013518	3.12	0.0814
		Error	76	0.329452	0.004335
	By Sex - Males, Snr1 knockdown vs Control	Line	1	0.001306	0.001306	0.31	0.5806
		Error	38	0.159788	0.004205
	By Sex - Females, Snr1 knockdown vs Control	Line	1	0.016457	0.016457	3.69	0.0624
		Error	38	0.169664	0.004465
	Full Model, SMC1 knockdown vs Control	Line	1	0.019249	0.019249	4.78	0.0319
		Sex	1	0.009515	0.009515	2.36	0.1285
		Line×Sex	1	0.006206	0.006206	1.54	0.2184
		Error	75	0.302126	0.004028
	By Sex - Males, SMC1 knockdown vs Control	Line	1	0.001775	0.001775	0.56	0.4581
		Error	37	0.116815	0.003157
	By Sex - Females, SMC1 knockdown vs Control	Line	1	0.023968	0.023968	4.91	0.0327
		Error	38	0.185312	0.004877
	Full Model, SMC3 knockdown vs Control	Line	1	0.001934	0.001934	0.7	0.4067
		Sex	1	0.001015	0.001015	0.37	0.5473
		Line×Sex	1	0.000182	0.000182	0.07	0.7986
		Error	72	0.199935	0.002777
	By Sex - Males, SMC3 knockdown vs Control	Line	1	0.001701	0.001701	0.58	0.4506
		Error	37	0.108284	0.002927
	By Sex - Females, SMC3 knockdown vs Control	Line	1	0.000452	0.000452	0.17	0.6805
		Error	35	0.091652	0.002619
	Full Model, vtd knockdown vs Control	Line	1	0.008695	0.008695	2.82	0.0973
		Sex	1	0.019328	0.019328	6.27	0.0145
		Line×Sex	1	0.014432	0.014432	4.68	0.0337
		Error	76	0.234409	0.003084
	By Sex - Males, vtd knockdown vs Control	Line	1	0.000361	0.000361	0.11	0.7381
		Error	38	0.121048	0.003185
	By Sex - Females, vtd knockdown vs Control	Line	1	0.022766	0.022766	7.63	0.0088
		Error	38	0.113361	0.002983
Length, Mushroom Body Beta Lobe	Full Model, brm knockdown vs Control	Line	1	0.000733	0.000733	1.39	0.2413
		Sex	1	0.002846	0.002846	5.42	0.0226
		Line×Sex	1	0.000129	0.000129	0.25	0.6214
		Error	76	0.039918	0.039918
	By Sex - Males, brm knockdown vs Control	Line	1	0.000123	0.000123	0.29	0.5957
		Error	38	0.016361	0.000431
	By Sex - Females, brm knockdown vs Control	Line	1	0.000739	0.000739	1.19	0.2819
		Error	38	0.023557	0.00062
	Full Model, osa knockdown vs Control	Line	1	0.000677	0.000677	0.63	0.4298
		Sex	1	0.004286	0.004286	3.99	0.0494
		Line×Sex	1	0.000579	0.000579	0.54	0.4651
		Error	74	0.079455	0.001074
	By Sex - Males, osa knockdown vs Control	Line	1	1.962e-06	1.962e-06	0	0.9603
		Error	38	0.029698	0.000782
	By Sex - Females, osa knockdown vs Control	Line	1	0.001221	0.001221	0.88	0.3536
		Error	36	0.049757	0.001382
	Full Model, Snr1 knockdown vs Control	Line	1	0.000335	0.000335	0.58	0.45
		Sex	1	0.004784	0.004784	8.22	0.0053
		Line×Sex	1	0.000739	0.000739	1.27	0.2632
		Error	76	0.044213	0.044213
	By Sex - Males, Snr1 knockdown vs Control	Line	1	3.9335e-05	3.9335e-05	0.07	0.7859
		Error	38	0.019979	0.000526
	By Sex - Females, Snr1 knockdown vs Control	Line	1	0.001035	0.001035	1.62	0.2104
		Error	38	0.024234	0.000638
	Full Model, SMC1 knockdown vs Control	Line	1	0.000177	0.000177	0.22	0.6411
		Sex	1	0.001563	0.001563	1.94	0.1679
		Line×Sex	1	6.005e-06	6.005e-06	0.01	0.9314
		Error	76	0.061262	0.000806
	By Sex - Males, SMC1 knockdown vs Control	Line	1	5.8746e-05	5.8746e-05	0.11	0.7426
		Error	38	0.020394	0.000537
	By Sex - Females, SMC1 knockdown vs Control	Line	1	0.000124	0.000124	0.12	0.7362
		Error	38	0.040868	0.001075
	Full Model, SMC3 knockdown vs Control	Line	1	0.000269	0.000269	0.38	0.5373
		Sex	1	0.000923	0.000923	1.32	0.2547
		Line×Sex	1	0.000115	0.000115	0.16	0.687
		Error	73	0.051116	0.0007
	By Sex - Males, SMC3 knockdown vs Control	Line	1	0.000384	0.000384	0.48	0.4905
		Error	38	0.030064	0.000791
	By Sex - Females, SMC3 knockdown vs Control	Line	1	1.558e-05	1.558e-05	0.03	0.8731
		Error	35	0.021052	0.000601
	Full Model, vtd knockdown vs Control	Line	1	0.001301	0.001301	2.06	0.1552
		Sex	1	0.0069	0.0069	10.93	0.0014
		Line×Sex	1	0.001688	0.001688	2.68	0.1061
		Error	76	0.047957	0.000631
	By Sex - Males, vtd knockdown vs Control	Line	1	1.26e-05	1.26e-05	0.02	0.8837
		Error	38	0.022071	0.000581
	By Sex - Females, vtd knockdown vs Control	Line	1	0.002976	0.002976	4.37	0.0433
		Error	38	0.025886	0.000681
Horizontal Length, Ellipsoid Body	Full Model, brm knockdown vs Control	Line	1	5.478e-06	5.478e-06	0.01	0.9134
		Sex	1	6.38e-07	6.38e-07	0	0.9704
		Line×Sex	1	0.004923	0.004923	10.71	0.0016
		Error	76	0.034928	0.00046
	By Sex - Males, brm knockdown vs Control	Line	1	0.0023	0.0023	5.05	0.0305
		Error	38	0.017312	0.000456
	By Sex - Females, brm knockdown vs Control	Line	1	0.002628	0.002628	5.67	0.0224
		Error	38	0.017616	0.000464
	Full Model, osa knockdown vs Control	Line	1	2.7948e-05	2.7948e-05	0.05	0.8185
		Sex	1	0.000381	0.000381	0.72	0.398
		Line×Sex	1	0.002548	0.002548	4.84	0.031
		Error	74	0.039	0.000527
	By Sex - Males, osa knockdown vs Control	Line	1	0.001598	0.001598	4.51	0.0403
		Error	38	0.013468	0.000354
	By Sex - Females, osa knockdown vs Control	Line	1	0.000994	0.000994	1.4	0.2441
		Error	36	0.025531	0.000709
	Full Model, Snr1 knockdown vs Control	Line	1	0.00744	0.00744	9.22	0.0033
		Sex	1	9.5824e-05	9.5824e-05	0.12	0.7313
		Line×Sex	1	0.003742	0.003742	4.64	0.0344
		Error	76	0.061307	0.000807
	By Sex - Males, Snr1 knockdown vs Control	Line	1	0.000315	0.000315	0.33	0.5683
		Error	38	0.03609	0.00095
	By Sex - Females, Snr1 knockdown vs Control	Line	1	0.010867	0.010867	16.38	0.0002
		Error	38	0.025217	0.000664
	Full Model, SMC1 knockdown vs Control	Line	1	0.00118	0.00118	1.4	0.2406
		Sex	1	0.005156	0.005156	6.11	0.0157
		Line×Sex	1	7.1e-07	7.1e-07	0	0.9769
		Error	76	0.064112	0.000844
	By Sex - Males, SMC1 knockdown vs Control	Line	1	0.000562	0.000562	0.76	0.388
		Error	38	0.027976	0.000736
	By Sex - Females, SMC1 knockdown vs Control	Line	1	0.000619	0.000619	0.65	0.4247
		Error	38	0.036136	0.000951
	Full Model, SMC3 knockdown vs Control	Line	1	0.000228	0.000228	0.47	0.4974
		Sex	1	0.003508	0.003508	7.15	0.0093
		Line×Sex	1	0.000104	0.000104	0.21	0.6462
		Error	73	0.035842	0.000491
	By Sex - Males, SMC3 knockdown vs Control	Line	1	1.2522e-05	1.2522e-05	0.03	0.8611
		Error	38	0.015329	0.000403
	By Sex - Females, SMC3 knockdown vs Control	Line	1	0.000308	0.000308	0.53	0.4735
		Error	35	0.020513	0.000586
	Full Model, vtd knockdown vs Control	Line	1	0.000461	0.000461	1.06	0.3058
		Sex	1	0.00227	0.00227	5.23	0.025
		Line×Sex	1	0.000544	0.000544	1.25	0.2666
		Error	76	0.032998	0.000434
	By Sex - Males, vtd knockdown vs Control	Line	1	1.686e-06	1.686e-06	0	0.9499
		Error	38	0.016047	0.000422
	By Sex - Females, vtd knockdown vs Control	Line	1	0.001004	0.001004	2.25	0.1419
		Error	38	0.016952	0.000446
Vertical Length, Ellipsoid Body	Full Model, brm knockdown vs Control	Line	1	0.000714	0.000714	0.69	0.4072
		Sex	1	0.001993	0.001993	1.94	0.1679
		Line×Sex	1	0.000136	0.000136	0.13	0.7167
		Error	76	0.078143	0.001028
	By Sex - Males, brm knockdown vs Control	Line	1	0.000738	0.000738	0.66	0.4211
		Error	38	0.042366	0.001115
	By Sex - Females, brm knockdown vs Control	Line	1	0.000113	0.000113	0.12	0.7307
		Error	38	0.035778	0.000942
	Full Model, osa knockdown vs Control	Line	1	0.000793	0.000793	0.49	0.4856
		Sex	1	0.005011	0.005011	3.1	0.0823
		Line×Sex	1	0.001465	0.001465	0.91	0.3441
		Error	74	0.11952	0.001615
	By Sex - Males, osa knockdown vs Control	Line	1	5.2458e-05	5.2458e-05	0.05	0.8285
		Error	38	0.041876	0.001102
	By Sex - Females, osa knockdown vs Control	Line	1	0.002149	0.002149	1	0.3249
		Error	36	0.077644	0.002157
	Full Model, Snr1 knockdown vs Control	Line	1	0.00943	0.00943	7.19	0.009
		Sex	1	0.00175	0.00175	1.33	0.2517
		Line×Sex	1	7.8612e-05	7.8612e-05	0.06	0.8073
		Error	76	0.099695	0.001312
	By Sex - Males, Snr1 knockdown vs Control	Line	1	0.003893	0.003893	2.94	0.0946
		Error	38	0.050349	0.001325
	By Sex - Females, Snr1 knockdown vs Control	Line	1	0.005615	0.005615	4.32	0.0444
		Error	38	0.049346	0.001299
	Full Model, SMC1 knockdown vs Control	Line	1	0.007562	0.007562	3.72	0.0576
		Sex	1	0.001379	0.001379	0.68	0.4129
		Line×Sex	1	1.7375e-05	1.7375e-05	0.01	0.9266
		Error	76	0.154594	0.154594
	By Sex - Males, SMC1 knockdown vs Control	Line	1	0.003427	0.003427	2.98	0.0926
		Error	38	0.043741	0.001151
	By Sex - Females, SMC1 knockdown vs Control	Line	1	0.004152	0.004152	1.42	0.2403
		Error	38	0.110853	0.002917
	Full Model, SMC3 knockdown vs Control	Line	1	0.001695	0.001695	1.98	0.1637
		Sex	1	0.000192	0.000192	0.22	0.6376
		Line×Sex	1	0.000339	0.000339	0.4	0.5312
		Error	73	0.06254	0.000857
	By Sex - Males, SMC3 knockdown vs Control	Line	1	0.001854	0.001854	2.3	0.1374
		Error	38	0.03059	0.000805
	By Sex - Females, SMC3 knockdown vs Control	Line	1	0.000248	0.000248	0.27	0.6052
		Error	35	0.03195	0.000913
	Full Model, vtd knockdown vs Control	Line	1	0.000683	0.000683	0.53	0.47
		Sex	1	0.000189	0.000189	0.15	0.7039
		Line×Sex	1	0.00037	0.00037	0.29	0.5947
		Error	76	0.098492	0.001296
	By Sex - Males, vtd knockdown vs Control	Line	1	0.001029	0.001029	0.89	0.3515
		Error	38	0.04397	0.001157
	By Sex - Females, vtd knockdown vs Control	Line	1	2.3867e-05	2.3867e-05	0.02	0.8981
		Error	38	0.054522	0.001435

### Sheet: (E) brain_levenesbrownforsythe
Test	Trait	Analysis	Sex	df	F-value	p -value
Levene's	Mushroom Body; Alpha Lobe	Global	Female	6	1.0917	0.3709
			Male	6	1.986	0.07211
		brm knockdown vs Control	Female	1	0.0741	0.7869
			Male	1	0.0766	0.7835
		osa knockdown vs Control	Female	1	3.9877	0.05344
			Male	1	1.5792	0.2165
		Snr1 knockdown vs Control	Female	1	1.7971	0.188
			Male	1	7.4937	0.009367
		SMC1 knockdown vs Control	Female	1	1.9866	0.1668
			Male	1	1.124	0.2959
		SMC3 knockdown vs Control	Female	1	0.0719	0.7902
			Male	1	0.5793	0.4514
		vtd knockdown vs Control	Female	1	1.2059	0.2791
			Male	1	2.9078	0.09632
	Mushroom Body; Beta Lobe	Global	Female	6	2.1793	0.04908
			Male	6	1.0663	0.386
		brm knockdown vs Control	Female	1	0.7646	0.3874
			Male	1	0.0249	0.8755
		osa knockdown vs Control	Female	1	2.2777	0.14
			Male	1	2.1606	0.1498
		Snr1 knockdown vs Control	Female	1	0.6124	0.4387
			Male	1	0.1103	0.7417
		SMC1 knockdown vs Control	Female	1	0.6607	0.4214
			Male	1	0.4119	0.5249
		SMC3 knockdown vs Control	Female	1	1.4723	0.2331
			Male	1	1.9269	0.1732
		vtd knockdown vs Control	Female	1	0.2236	0.639
			Male	1	0.1225	0.7283
	Ellipsoid Body; Horizontal Length	Global	Female	6	0.7423	0.6166
			Male	6	2.8607	0.01184
		brm knockdown vs Control	Female	1	1.0407	0.3141
			Male	1	0.5165	0.4767
		osa knockdown vs Control	Female	1	0.283	0.598
			Male	1	0.0053	0.9426
		Snr1 knockdown vs Control	Female	1	0.3237	0.5727
			Male	1	5.5721	0.02348
		SMC1 knockdown vs Control	Female	1	0.2419	0.6257
			Male	1	6.7331	0.01337
		SMC3 knockdown vs Control	Female	1	0.0054	0.9416
			Male	1	0.4272	0.5173
		vtd knockdown vs Control	Female	1	1.5889	0.2152
			Male	1	0.5127	0.4784
	Ellipsoid Body; Vertical Length	Global	Female	6	4.8274	0.0001789
			Male	6	0.9245	0.4796
		brm knockdown vs Control	Female	1	0.8496	0.3625
			Male	1	1.5989	0.2138
		osa knockdown vs Control	Female	1	7.9137	0.007898
			Male	1	2.1086	0.1547
		Snr1 knockdown vs Control	Female	1	0.2651	0.6096
			Male	1	1.6727	0.2037
		SMC1 knockdown vs Control	Female	1	7.6544	0.008698
			Male	1	3.5437	0.06744
		SMC3 knockdown vs Control	Female	1	1.2933	0.2632
			Male	1	0.0043	0.9479
		vtd knockdown vs Control	Female	1	2.3472	0.1338
			Male	1	1.4897	0.2298
Brown-Forsythe	Mushroom Body; Alpha Lobe	Global	Female	6	0.9676	0.4499
			Male	6	1.1678	0.3275
		brm knockdown vs Control	Female	1	0.0855	0.7715
			Male	1	0.0806	0.778
		osa knockdown vs Control	Female	1	3.9146	0.05556
			Male	1	0.3916	0.5352
		Snr1 knockdown vs Control	Female	1	1.6815	0.2025
			Male	1	4.3348	0.04413
		SMC1 knockdown vs Control	Female	1	1.447	0.2365
			Male	1	1.0466	0.3129
		SMC3 knockdown vs Control	Female	1	0.0403	0.8421
			Male	1	0.2067	0.652
		vtd knockdown vs Control	Female	1	1.0025	0.323
			Male	1	1.6026	0.2132
	Mushroom Body; Beta Lobe	Global	Female	6	1.8673	0.09132
			Male	6	0.942	0.4673
		brm knockdown vs Control	Female	1	0.7704	0.3856
			Male	1	0.0006	0.9799
		osa knockdown vs Control	Female	1	2.2346	0.1437
			Male	1	2.3557	0.1331
		Snr1 knockdown vs Control	Female	1	0.555	0.4609
			Male	1	0.2039	0.6541
		SMC1 knockdown vs Control	Female	1	0.299	0.5877
			Male	1	0.5076	0.4805
		SMC3 knockdown vs Control	Female	1	1.5285	0.2246
			Male	1	1.5652	0.2186
		vtd knockdown vs Control	Female	1	0.2322	0.6327
			Male	1	0.224	0.6387
	Ellipsoid Body; Horizontal Length	Global	Female	6	0.627	0.7084
			Male	6	2.035	0.6528
		brm knockdown vs Control	Female	1	0.4641	0.4999
			Male	1	0.5271	0.4723
		osa knockdown vs Control	Female	1	0.3509	0.5573
			Male	1	0.0089	0.9253
		Snr1 knockdown vs Control	Female	1	0.2454	0.6232
			Male	1	3.2521	0.07926
		SMC1 knockdown vs Control	Female	1	0.3311	0.5684
			Male	1	6.1867	0.01738
		SMC3 knockdown vs Control	Female	1	0.0541	0.833
			Male	1	0.091	0.7646
		vtd knockdown vs Control	Female	1	0.8927	0.3507
			Male	1	0.3065	0.5831
	Ellipsoid Body; Vertical Length	Global	Female	6	4.3586	0.000488
			Male	6	0.7083	0.6434
		brm knockdown vs Control	Female	1	0.8556	0.3608
			Male	1	1.5994	0.2137
		osa knockdown vs Control	Female	1	5.3928	0.02599
			Male	1	1.3995	0.2442
		Snr1 knockdown vs Control	Female	1	0.2725	0.6047
			Male	1	1.6821	0.2025
		SMC1 knockdown vs Control	Female	1	7.643	0.008744
			Male	1	2.6561	0.1114
		SMC3 knockdown vs Control	Female	1	1.2951	0.2628
			Male	1	0	0.9965
		vtd knockdown vs Control	Female	1	2.3356	0.1347
			Male	1	0.5242	0.4735

### Sheet: (F) brain_grossabnorm
Trait	Analysis	Sex	Two-sided Fisher's Exact Test p - value
Missing Mushroom Body Alpha Lobe	brm knockdown vs Control	Male	1
		Female	1
	osa knockdown vs Control	Male	1
		Female	0.4737
	Snr1 knockdown vs Control	Male	1
		Female	1
	SMC1 knockdown vs Control	Male	1
		Female	1
	SMC3 knockdown vs Control	Male	1
		Female	1
	vtd knockdown vs Control	Male	1
		Female	1
Skinny Mushroom Body Alpha Lobe	brm knockdown vs Control	Male	0.4872
		Female	1
	osa knockdown vs Control	Male	1
		Female	0.2176
	Snr1 knockdown vs Control	Male	1
		Female	1
	SMC1 knockdown vs Control	Male	1
		Female	1
	SMC3 knockdown vs Control	Male	1
		Female	1
	vtd knockdown vs Control	Male	1
		Female	1
Impaired Outgrowth, Mushroom Body Alpha Lobe	brm knockdown vs Control	Male	1
		Female	1
	osa knockdown vs Control	Male	<0.0001
		Female	0.00254
	Snr1 knockdown vs Control	Male	1
		Female	1
	SMC1 knockdown vs Control	Male	1
		Female	1
	SMC3 knockdown vs Control	Male	1
		Female	1
	vtd knockdown vs Control	Male	1
		Female	1
Extra Projections, Mushroom Body Alpha Lobe	brm knockdown vs Control	Male	1
		Female	1
	osa knockdown vs Control	Male	1
		Female	0.4737
	Snr1 knockdown vs Control	Male	1
		Female	1
	SMC1 knockdown vs Control	Male	1
		Female	1
	SMC3 knockdown vs Control	Male	1
		Female	0.4595
	vtd knockdown vs Control	Male	0.4872
		Female	1
Missing Mushroom Body Beta Lobe	brm knockdown vs Control	Male	1
		Female	1
	osa knockdown vs Control	Male	1
		Female	1
	Snr1 knockdown vs Control	Male	1
		Female	1
	SMC1 knockdown vs Control	Male	1
		Female	1
	SMC3 knockdown vs Control	Male	1
		Female	1
	vtd knockdown vs Control	Male	1
		Female	1
Skinny Mushroom Body Beta Lobe	brm knockdown vs Control	Male	1
		Female	1
	osa knockdown vs Control	Male	1
		Female	1
	Snr1 knockdown vs Control	Male	1
		Female	1
	SMC1 knockdown vs Control	Male	1
		Female	1
	SMC3 knockdown vs Control	Male	1
		Female	1
	vtd knockdown vs Control	Male	1
		Female	1
Midline Defects and/or Fused Mushroom Body Beta Lobe	brm knockdown vs Control	Male	0.4872
		Female	1
	osa knockdown vs Control	Male	0.04712
		Female	0.3282
	Snr1 knockdown vs Control	Male	1
		Female	1
	SMC1 knockdown vs Control	Male	0.106
		Female	1
	SMC3 knockdown vs Control	Male	1
		Female	1
	vtd knockdown vs Control	Male	0.106
		Female	1
Extra Projections, Mushroom Body Beta Lobe	brm knockdown vs Control	Male	1
		Female	1
	osa knockdown vs Control	Male	0.2308
		Female	1
	Snr1 knockdown vs Control	Male	1
		Female	1
	SMC1 knockdown vs Control	Male	1
		Female	1
	SMC3 knockdown vs Control	Male	1
		Female	1
	vtd knockdown vs Control	Male	1
		Female	1
Total Number of Abnormal Brains	brm knockdown vs Control	Male	0.106
		Female	1
	osa knockdown vs Control	Male	<0.0001
		Female	0.005736
	Snr1 knockdown vs Control	Male	0.4872
		Female	1
	SMC1 knockdown vs Control	Male	0.04712
		Female	0.6614
	SMC3 knockdown vs Control	Male	1
		Female	1
	vtd knockdown vs Control	Male	0.0202
		Female	0.6614
