## Supplemental Table 8 for "Genetic and Genomic Analyses of *Drosophila melanogaster* Models of Chromatin Modification Disorders"

### Sheet: (A) Female
Table S8. k-means clustering gene lists. Lists of genes within each k-means cluster. (A) Females. (B) Males.
Gene Symbol	FlyBase ID	Gene Name	k-means cluster number
CG14053	FBgn0029603	-	1
CG9759	FBgn0038160	-	1
Mi-2	FBgn0262519	Mi-2	1
lncRNA:CR44213	FBgn0265144	long non-coding RNA:CR44213	1
nw	FBgn0283508	narrow	1
Dll	FBgn0000157	Distal-less	1
Lcp4	FBgn0002535	Larval cuticle protein 4	1
qua	FBgn0003187	quail	1
Sb	FBgn0003319	Stubble	1
scrt	FBgn0004880	scratch	1
Shal	FBgn0005564	Shaker cognate l	1
Gyc32E	FBgn0010197	Guanylyl cyclase at 32E	1
Arf79F	FBgn0010348	ADP ribosylation factor 1	1
MED20	FBgn0013531	Mediator complex subunit 20	1
Gycbeta100B	FBgn0013973	Guanylyl cyclase beta-subunit at 100B	1
dsf	FBgn0015381	dissatisfaction	1
ppk	FBgn0020258	pickpocket	1
Vha16-2	FBgn0028668	Vacuolar H[+] ATPase 16kD subunit 2	1
Nckx30C	FBgn0028704	Nckx30C	1
CG18095	FBgn0028872	-	1
CG9806	FBgn0030222	-	1
CG8939	FBgn0030720	-	1
CG4271	FBgn0031409	-	1
OtopLb	FBgn0031514	Otopetrin-like b	1
CG3294	FBgn0031628	-	1
CG9536	FBgn0031818	-	1
CG14071	FBgn0032312	-	1
Sidpn	FBgn0032741	similar to Deadpan	1
PIG-A	FBgn0034270	Phosphatidylinositol glycan anchor biosynthesis class A	1
CG11110	FBgn0034535	-	1
CG13500	FBgn0034683	-	1
GM130	FBgn0034697	Golgi matrix protein 130 kD	1
CG13893	FBgn0035146	-	1
CG14983	FBgn0035479	-	1
CG12607	FBgn0035545	-	1
mthl6	FBgn0035789	methuselah-like 6	1
CG5068	FBgn0035951	-	1
Or67a	FBgn0036009	Odorant receptor 67a	1
Ir68a	FBgn0036150	Ionotropic receptor 68a	1
CG9368	FBgn0036890	-	1
Cyp313a2	FBgn0038006	Cytochrome P450 313a2	1
CG18528	FBgn0039189	-	1
CG3339	FBgn0039510	-	1
CG2321	FBgn0039663	-	1
CAH16	FBgn0040628	Carbonic anhydrase 16	1
Gr36a	FBgn0045487	Gustatory receptor 36a	1
CG31418	FBgn0051418	-	1
CG32054	FBgn0052054	-	1
CG32104	FBgn0052104	-	1
CG32302	FBgn0052302	-	1
CG41561	FBgn0085692	-	1
side-II	FBgn0259213	sidestep II	1
Sfp87B	FBgn0259975	Seminal fluid protein 87B	1
Ziz	FBgn0260486	Zizimin	1
brun	FBgn0261787	brunelleschi	1
Trf2	FBgn0261793	TATA box binding protein-related factor 2	1
CG42866	FBgn0262140	-	1
lncRNA:CR43097	FBgn0262543	long non-coding RNA:CR43097	1
lncRNA:CR43270	FBgn0262951	long non-coding RNA::CR43270	1
lncRNA:CR43617	FBgn0263595	long non-coding RNA:CR43617	1
asRNA:CR43730	FBgn0263981	antisense RNA:CR43730	1
CG43843	FBgn0264395	-	1
lncRNA:CR44033	FBgn0264825	long non-coding RNA:CR44033	1
lncRNA:CR44361	FBgn0265468	long non-coding RNA:CR44361	1
lncRNA:CR44409	FBgn0265582	long non-coding RNA:CR44409	1
lncRNA:CR44455	FBgn0265648	long non-coding RNA:CR44455	1
lncRNA:CR44457	FBgn0265650	long non-coding RNA:CR44457	1
lncRNA:CR44461	FBgn0265654	long non-coding RNA:CR44461	1
CG44477	FBgn0265670	-	1
lncRNA:CR44588	FBgn0265799	long non-coding RNA:CR44588	1
lncRNA:CR44590	FBgn0265801	long non-coding RNA:CR44590	1
lncRNA:CR44627	FBgn0265838	long non-coding RNA:CR44627	1
lncRNA:CR44642	FBgn0265853	long non-coding RNA:CR44642	1
asRNA:CR44793	FBgn0266028	antisense RNA:CR44793	1
lov	FBgn0266129	jim lovell	1
lncRNA:CR45052	FBgn0266412	long non-coding RNA:CR45052	1
Zmynd10	FBgn0266709	Zinc finger MYND-type containing 10	1
lncRNA:CR45296	FBgn0266834	long non-coding RNA:CR45296	1
CG45603	FBgn0267163	-	1
lncRNA:CR45626	FBgn0267186	long non-coding RNA:CR45626	1
lncRNA:CR45721	FBgn0267285	long non-coding RNA:CR45721	1
lncRNA:CR45957	FBgn0267619	long non-coding RNA:CR45957	1
lncRNA:CR43174	FBgn0267794	long non-coding RNA:CR43174	1
CG34199	FBgn0085228	-	1
lncRNA:CR43193	FBgn0262822	long non-coding RNA:CR43193	1
lncRNA:CR43941	FBgn0264569	long non-coding RNA:CR43941	1
Sfp33A4	FBgn0265349	Seminal fluid protein 33A4	1
CG43321	FBgn0263026	-	1
asRNA:CR45343	FBgn0266882	antisense RNA:CR45343	1
CG8292	FBgn0032004	-	1
CG13473	FBgn0036442	-	1
CG7031	FBgn0039027	-	1
sphinx2	FBgn0052382	sphinx2	1
asRNA:CR43454	FBgn0263408	antisense RNA:CR43454	1
Vm34Ca	FBgn0003983	Vitelline membrane 34Ca	2
CG4757	FBgn0027584	-	2
whe	FBgn0031176	what else	2
CG12506	FBgn0031276	-	2
CG13947	FBgn0031277	-	2
CG13297	FBgn0035685	-	2
PolH	FBgn0037141	DNA polymerase eta	2
CG32368	FBgn0052368	long non-coding RNA:CR32368	2
CG32368	FBgn0052368	long non-coding RNA:CR32368	2
lncRNA:CR42790	FBgn0261861	long non-coding RNA:CR42790	2
Vm26Aa	FBgn0003979	Vitelline membrane 26Aa	2
Vm26Ab	FBgn0003980	Vitelline membrane 26Ab	2
LysX	FBgn0004431	Lysozyme X	2
Vm32E	FBgn0014076	Vitelline membrane 32E	2
Eig71Ek	FBgn0014851	Eig71Ek	2
CG13359	FBgn0025616	-	2
lcs	FBgn0028583	la costa	2
Crtp	FBgn0029501	Caldesmon-related protein	2
Efhc1.1	FBgn0030691	EF-hand domain containing 1.1	2
CG14221	FBgn0031042	-	2
CG13137	FBgn0032188	-	2
CG16964	FBgn0032385	-	2
CG14499	FBgn0034317	-	2
ATPsynCF6L	FBgn0035585	ATP synthase, coupling factor 6-like	2
Jon66Ci	FBgn0035886	Jonah 66Ci	2
CG12477	FBgn0036809	-	2
CG11619	FBgn0036836	-	2
TwdlF	FBgn0037224	TweedleF	2
Osi10a	FBgn0286976	Osiris 10a	2
djl	FBgn0037463	don juan like	2
Sgsh	FBgn0038660	N-sulfoglucosamine sulfohydrolase	2
CG7080	FBgn0038941	-	2
CHKov2	FBgn0039328	CHK domain ov2	2
Gr22f	FBgn0041249	Gustatory receptor 22f	2
CG32198	FBgn0052198	-	2
lectin-37Da	FBgn0053532	lectin-37Da	2
His3:CG33806	FBgn0053806	His3:CG33806	2
CR33929	FBgn0053929	-	2
ppk10	FBgn0065110	pickpocket 10	2
psd	FBgn0086265	palisade	2
Ir60d	FBgn0259187	Ionotropic receptor 60d	2
CG42481	FBgn0259971	-	2
CG42703	FBgn0261614	-	2
CG42763	FBgn0261831	-	2
CG42825	FBgn0262007	-	2
lncRNA:CR42868	FBgn0262142	long non-coding RNA:CR42868	2
CG43187	FBgn0262816	-	2
Flo2	FBgn0264078	Flotillin 2	2
lncRNA:CR43939	FBgn0264567	long non-coding RNA:CR43939	2
lncRNA:CR44274	FBgn0265301	long non-coding RNA:CR44274	2
lncRNA:CR44420	FBgn0265593	long non-coding RNA:CR44420	2
lncRNA:CR44619	FBgn0265830	long non-coding RNA:CR44619	2
lncRNA:CR44778	FBgn0266004	long non-coding RNA:CR44778	2
lncRNA:CR45229	FBgn0266764	long non-coding RNA:CR45229	2
lncRNA:CR45537	FBgn0267097	long non-coding RNA:CR45537	2
lncRNA:CR45756	FBgn0267320	long non-coding RNA:CR45756	2
asRNA:CR46082	FBgn0267751	antisense RNA:CR46082	2
lncRNA:CR44343	FBgn0265443	long non-coding RNA:CR44343	2
CG33666	FBgn0053666	-	2
CG43063	FBgn0262365	-	3
CG44355	FBgn0265455	-	3
lncRNA:CR45599	FBgn0267159	long non-coding RNA:CR45599	3
Zip42C.2	FBgn0033097	Zinc/iron regulated transporter-related protein 42C.2	3
CG4830	FBgn0037996	-	3
CG17192	FBgn0039472	-	3
tRNA:Ile-AAT-2-1Psi	FBgn0052518	transfer RNA:Isoleucine-AAT 2-1 pseudogene	3
CG32751	FBgn0052751	-	3
5SrRNA-Psi:CR33363	FBgn0053363	5SrRNA-Psi:CR33363	3
5SrRNA:CR33446	FBgn0053446	5SrRNA:CR33446	3
5SrRNA:CR33451	FBgn0053451	5SrRNA:CR33451	3
5SrRNA:CR33452	FBgn0053452	5SrRNA:CR33452	3
lncRNA:CR43263	FBgn0262944	long non-coding RNA:CR43263	3
lncRNA:CR43422	FBgn0263341	long non-coding RNA:CR43422	3
lncRNA:CR45402	FBgn0266951	long non-coding RNA:CR45402	3
lncRNA:CR45741	FBgn0267305	long non-coding RNA:CR45741	3
lncRNA:CR46040	FBgn0267707	long non-coding RNA:CR46040	3
deltaTry	FBgn0010358	deltaTrypsin	3
Jon25Bi	FBgn0020906	Jonah 25Bi	3
Jon25Bii	FBgn0031654	Jonah 25Bii	3
CG9483	FBgn0032072	-	3
CG12374	FBgn0033774	-	3
CR15821	FBgn0035311	-	3
CG7567	FBgn0039670	-	3
CG32588	FBgn0052588	-	3
snoRNA:Me28S-G2703c	FBgn0082929	snoRNA:Me28S-G2703c	3
snoRNA:Me28S-A2589b	FBgn0086024	-	3
CG43232	FBgn0262877	-	3
lncRNA:CR44643	FBgn0265854	long non-coding RNA:CR44643	3
Adh	FBgn0000055	Alcohol dehydrogenase	3
tRNA:Leu-CAA-2-1	FBgn0011909	transfer RNA:Leucine-CAA 2-1	3
mt:tRNA:Asp-GTC	FBgn0013691	mitochondrial transfer RNA:Aspartic acid-GTC	3
CG13946	FBgn0040725	-	3
CG43167	FBgn0262786	-	3
CG43307	FBgn0262999	-	3
Cp38	FBgn0000360	Chorion protein 38	3
tRNA:Lys-CTT-1-7	FBgn0011893	transfer RNA:Lysine-CTT 1-7	3
mt:ND1	FBgn0013679	mitochondrial NADH-ubiquinone oxidoreductase chain 1	3
mt:tRNA:Trp-TCA	FBgn0013709	mitochondrial transfer RNA:Tryptophan-TCA	3
mt:tRNA:Tyr-GTA	FBgn0013710	mitochondrial transfer RNA:Tyrosine-GTA	3
Cp7Fa	FBgn0014464	Chorion protein a at 7F	3
CG17239	FBgn0042186	-	3
sncRNA:254	FBgn0065100	small non-coding RNA 254	3
snRNA:U11	FBgn0083987	small nuclear RNA U11	3
Jon44E	FBgn0001285	Jonah 44E	3
Def	FBgn0010385	Defensin	3
Cp7Fc	FBgn0014466	Chorion protein c at 7F	3
CG31274	FBgn0051274	-	3
Cp19	FBgn0000358	Chorion protein 19	3
CG4956	FBgn0039370	-	4
CG42650	FBgn0261502	-	4
lncRNA:CR43848	FBgn0264430	long non-coding RNA:CR43848	4
asRNA:CR45149	FBgn0266642	antisense RNA:CR45149	4
CG7094	FBgn0032650	-	4
tHMG2	FBgn0038979	testis-enriched HMG-box-containing protein 2	4
CG11373	FBgn0040679	-	4
CG8750	FBgn0040812	-	4
CG33060	FBgn0053060	-	4
CG33309	FBgn0053309	-	4
CG33647	FBgn0053647	-	4
Su(Ste):CR40820	FBgn0085523	Suppressor of Stellate:CR40820	4
Sfp23F	FBgn0259949	Seminal fluid protein 23F	4
Sfp93F	FBgn0261060	Seminal fluid protein 93F	4
CG42758	FBgn0261816	-	4
CG43125	FBgn0262588	-	4
CG43449	FBgn0263403	-	4
CG43760	FBgn0264260	-	4
lncRNA:CR43763	FBgn0264263	long non-coding RNA:CR43763	4
lncRNA:CR44696	FBgn0265907	long non-coding RNA:CR44696	4
lncRNA:CR44846	FBgn0266140	long non-coding RNA:CR44846	4
lncRNA:CR44915	FBgn0266220	long non-coding RNA:CR44915	4
lncRNA:CR45113	FBgn0266588	long non-coding RNA:CR45113	4
lncRNA:CR45395	FBgn0266944	long non-coding RNA:CR45395	4
CG15124	FBgn0034461	-	4
CG9406	FBgn0034592	-	4
CG17819	FBgn0038915	-	4
CG13838	FBgn0039041	-	4
snoRNA:Psi28S-3316c	FBgn0082970	snoRNA:Psi28S-3316c	4
CG43829	FBgn0264377	-	4
lncRNA:CR44350	FBgn0265450	long non-coding RNA:CR44350	4
lncRNA:CR44614	FBgn0265825	long non-coding RNA:CR44614	4
lncRNA:CR44942	FBgn0266247	long non-coding RNA:CR44942	4
lncRNA:CR32661	FBgn0030356	long non-coding RNA:CR32661	4
Or82a	FBgn0041621	Odorant receptor 82a	4
CG30031	FBgn0050031	-	4
Ste:CG33236	FBgn0053236	Ste:CG33236	4
lncRNA:CR44333	FBgn0265421	long non-coding RNA:CR44333	4
lncRNA:CR45353	FBgn0266893	long non-coding RNA:CR45353	4
lncRNA:CR44536	FBgn0265729	long non-coding RNA:CR44536	4
CG34167	FBgn0085196	-	5
lncRNA:CR45155	FBgn0266648	long non-coding RNA:CR45155	5
lncRNA:CR45866	FBgn0267526	long non-coding RNA:CR45866	5
CG12729	FBgn0029816	-	5
CG11629	FBgn0032965	-	5
CAH15	FBgn0034560	Carbonic anhydrase 15	5
CG13675	FBgn0035845	-	5
CG13481	FBgn0036421	-	5
CG10587	FBgn0037039	-	5
CG30385	FBgn0050385	-	5
CG32228	FBgn0052228	-	5
CG34273	FBgn0085302	-	5
CR43100	FBgn0262546	-	5
CG43136	FBgn0262610	-	5
lncRNA:CR43414	FBgn0263333	long non-coding RNA:CR43414	5
CG43694	FBgn0263777	-	5
lncRNA:CR43879	FBgn0264471	long non-coding RNA:CR43879	5
CG43997	FBgn0264739	-	5
lncRNA:CR45981	FBgn0267643	long non-coding RNA:CR45981	5
SkpD	FBgn0026174	SKP1-related D	5
Or43a	FBgn0026389	Odorant receptor 43a	5
Ugt37A1	FBgn0026756	UDP-glycosyltransferase family 37 member A1	5
CG15471	FBgn0029726	-	5
CG1724	FBgn0031164	-	5
CG13771	FBgn0031844	-	5
CG14111	FBgn0036350	-	5
HP1e	FBgn0037675	Heterochromatin Protein 1e	5
CG11598	FBgn0038067	-	5
CG14850	FBgn0038239	-	5
CR33319	FBgn0053319	-	5
CG33346	FBgn0053346	-	5
CG34248	FBgn0085277	-	5
CG43089	FBgn0262535	-	5
lncRNA:CR43306	FBgn0262998	long non-coding RNA:CR43306	5
CG43316	FBgn0263021	-	5
Pburs	FBgn0264810	Partner of Bursicon	5
CG44388	FBgn0265538	-	5
CG2652	FBgn0025838	-	5
robl37BC	FBgn0028569	robl37BC	5
CG14052	FBgn0029606	-	5
CG13324	FBgn0033789	-	5
Fst	FBgn0037724	Frost	5
CG33784	FBgn0053784	-	5
CG34166	FBgn0085195	-	5
lncRNA:CR45431	FBgn0266980	long non-coding RNA:CR45431	5
CG4363	FBgn0034663	-	5
lncRNA:CR46215	FBgn0267935	long non-coding RNA:CR46215	5
CG11313	FBgn0039798	-	6
tobi	FBgn0261575	target of brain insulin	6
CG43055	FBgn0262357	-	6
Mal-A1	FBgn0002570	Maltase A1	6
Amyrel	FBgn0020506	Amylase related	6
CG15263	FBgn0028853	-	6
CG11106	FBgn0030280	-	6
Mal-B1	FBgn0032381	Maltase B1	6
CG11211	FBgn0033067	-	6
CG12828	FBgn0033145	-	6
Mal-A7	FBgn0033296	Maltase A7	6
Mal-A8	FBgn0033297	Maltase A8	6
CG13544	FBgn0034826	-	6
CG3088	FBgn0036015	-	6
CG8343	FBgn0040502	-	6
CG17376	FBgn0042189	-	6
Mal-A6	FBgn0050360	Maltase A6	6
CG31091	FBgn0051091	-	6
CG32457	FBgn0052457	-	6
Tengl2	FBgn0052463	Testis EndoG-Like 2	6
CG33468	FBgn0053468	-	6
CG34040	FBgn0054040	-	6
PpY-55A	FBgn0003140	Protein phosphatase Y at 55A	6
CG8329	FBgn0036022	-	6
CG6628	FBgn0036072	-	6
CG14391	FBgn0038078	-	6
CAH5	FBgn0040629	Carbonic anhydrase 5	6
lncRNA:CR43622	FBgn0263613	long non-coding RNA:CR43622	6
scpr-B	FBgn0037888	SCP-containing protein B	6
scpr-A	FBgn0037889	SCP-containing protein A	6
CG15577	FBgn0040904	-	6
CG6788	FBgn0030880	-	6
CG13110	FBgn0032111	-	6
CG43075	FBgn0262485	-	6
Ssl	FBgn0015300	Suppressor of Stellate-like	7
lncRNA:CR43942	FBgn0264570	long non-coding RNA:CR43942	7
eIF3f2	FBgn0033069	eukaryotic translation initiation factor 3 subunit f2	7
CG5478	FBgn0038386	-	7
CG6036	FBgn0039421	Nilkantha	7
CG6036	FBgn0039421	Nilkantha	7
CG43296	FBgn0262988	-	7
lncRNA:CR43794	FBgn0264338	long non-coding RNA:CR43794	7
lncRNA:CR44051	FBgn0264843	long non-coding RNA:CR44051	7
lncRNA:CR45423	FBgn0266972	long non-coding RNA:CR45423	7
lncRNA:CR45915	FBgn0267575	long non-coding RNA:CR45915	7
lncRNA:CR46043	FBgn0267710	long non-coding RNA:CR46043	7
lncRNA:CR46086	FBgn0267755	long non-coding RNA:CR46086	7
CG34241	FBgn0250825	-	7
lncRNA:CR44173	FBgn0265062	long non-coding RNA:CR44173	7
lncRNA:CR44496	FBgn0265689	long non-coding RNA:CR44496	7
Eh	FBgn0000564	Eclosion hormone	7
zen2	FBgn0004054	zerknullt-related	7
CG42811	FBgn0261993	-	7
CG43350	FBgn0263082	-	7
lncRNA:CR44970	FBgn0266305	long non-coding RNA:CR44970	7
lncRNA:CR45286	FBgn0266824	long non-coding RNA:CR45286	7
CG11588	FBgn0036221	-	7
CG14380	FBgn0038124	-	7
CG42570	FBgn0260776	-	7
CG43069	FBgn0262479	-	7
CG43249	FBgn0262894	-	7
lncRNA:CR43421	FBgn0263340	long non-coding RNA:CR43421	7
lncRNA:CR45020	FBgn0266378	long non-coding RNA:CR45020	7
lncRNA:CR46111	FBgn0267780	long non-coding RNA:CR46111	7
CG15278	FBgn0032554	-	7
CG31787	FBgn0051787	-	7
Sfp36F	FBgn0261057	Seminal fluid protein 36F	7
lncRNA:CR45365	FBgn0266905	long non-coding RNA:CR45365	7
CG15429	FBgn0031596	-	7
CR45771	FBgn0267418	-	7
CG1421	FBgn0032966	-	7
CG15403	FBgn0031504	-	8
lncRNA:CR45897	FBgn0267557	long non-coding RNA:CR45897	8
Tango8	FBgn0040737	Transport and Golgi organization 8	8
CG32811	FBgn0052811	-	8
CG33191	FBgn0053191	-	8
CheB42a	FBgn0053348	Chemosensory protein B 42a	8
CG34453	FBgn0085482	-	8
CG42878	FBgn0262170	-	8
CG43111	FBgn0262571	-	8
lncRNA:CR43991	FBgn0264723	long non-coding RNA:CR43991	8
lncRNA:CR44474	FBgn0265667	long non-coding RNA:CR44474	8
CG44812	FBgn0266047	-	8
lncRNA:CR45120	FBgn0266595	long non-coding RNA:CR45120	8
asRNA:CR45144	FBgn0266637	antisense RNA:CR45144	8
asRNA:CR45182	FBgn0266692	antisense RNA:CR45182	8
lncRNA:CR45567	FBgn0267127	long non-coding RNA:CR45567	8
lncRNA:CR46125	FBgn0267800	long non-coding RNA:CR46125	8
CG11413	FBgn0035022	-	8
CG33475	FBgn0053475	-	8
CG46042	FBgn0267709	-	8
CG43231	FBgn0262876	-	8
CG42658	FBgn0261523	-	8
CG17744	FBgn0035730	-	8
asRNA:CR44207	FBgn0265105	antisense RNA:CR44207	8
TwdlM	FBgn0039434	TweedleM	9
Cpr47Eg	FBgn0086519	Cuticular protein 47Eg	9
Lcp65Ag3	FBgn0086611	Larval cuticle protein	9
TwdlB	FBgn0039436	TweedleB	9
TwdlL	FBgn0039437	TweedleL	9
gnu	FBgn0001120	giant nuclei	9
CG11584	FBgn0030541	-	9
CG15818	FBgn0031910	-	9
CG10953	FBgn0034204	-	9
CG13427	FBgn0034514	-	9
CG15022	FBgn0035547	-	9
Cpr65Ea	FBgn0035735	Cuticular protein 65Ea	9
Cpr67Fa2	FBgn0036109	Cuticular protein 67Fa2	9
CG13049	FBgn0036592	-	9
CG13048	FBgn0036593	-	9
CG13060	FBgn0036606	-	9
CG14095	FBgn0036870	-	9
TwdlD	FBgn0039444	TweedleD	9
TwdlC	FBgn0039469	TweedleC	9
CG15212	FBgn0040842	-	9
CG30413	FBgn0050413	-	9
wor	FBgn0001983	worniu	10
Sgs5	FBgn0003375	Salivary gland secretion 5	10
DptA	FBgn0004240	Diptericin A	10
Sr-CI	FBgn0014033	Scavenger receptor class C, type I	10
CG5172	FBgn0030830	-	10
CG3328	FBgn0034985	-	10
CG7557	FBgn0036159	-	10
EAChm	FBgn0036470	Enhancer of Acetyltransferase Chameau	10
CG14565	FBgn0037129	-	10
CG17298	FBgn0038879	-	10
CG30089	FBgn0050089	-	10
CG34196	FBgn0085225	-	10
CG34227	FBgn0085256	-	10
asRNA:CR43936	FBgn0264564	antisense RNA:CR43936	10
lncRNA:CR44904	FBgn0266209	long non-coding RNA:CR44904	10
Act88F	FBgn0000047	Actin 88F	10
dyw	FBgn0000092	daywake	10
btd	FBgn0000233	buttonhead	10
Fbp1	FBgn0000639	Fat body protein 1	10
Fbp2	FBgn0000640	Fat body protein 2	10
kkv	FBgn0001311	krotzkopf verkehrt	10
l(3)mbn	FBgn0002440	lethal (3) malignant blood neoplasm	10
Lsp1alpha	FBgn0002562	Larval serum protein 1 alpha	10
Lsp1beta	FBgn0002563	Larval serum protein 1 beta	10
Lsp2	FBgn0002565	Larval serum protein 2	10
Sgs1	FBgn0003372	Salivary gland secretion 1	10
Sgs4	FBgn0003374	Salivary gland secretion 4	10
Pxd	FBgn0004577	Peroxidase	10
Ccp84Ab	FBgn0004782	Ccp84Ab	10
Ccp84Aa	FBgn0004783	Ccp84Aa	10
fln	FBgn0005633	flightin	10
ng2	FBgn0010294	new glue 2	10
Dro	FBgn0010388	Drosocin	10
Acp1	FBgn0014454	Adult cuticle protein 1	10
Cyp4e3	FBgn0015035	Cytochrome P450 4e3	10
mst	FBgn0020272	misato	10
Acp65Aa	FBgn0020765	Adult cuticle protein 65Aa	10
Vajk3	FBgn0028544	-	10
Or9a	FBgn0030204	Odorant receptor 9a	10
CG12998	FBgn0030829	-	10
narya	FBgn0031018	narya	10
obst-A	FBgn0031097	obstructor-A	10
CG1314	FBgn0031134	-	10
CG15414	FBgn0031542	-	10
CG7236	FBgn0031730	-	10
Nepl5	FBgn0031808	Neprilysin-like 5	10
REPTOR-BP	FBgn0032202	REPTOR-binding partner	10
CG16848	FBgn0032522	-	10
Vajk2	FBgn0032538	-	10
SPH93	FBgn0032638	Serine protease homolog 93	10
CG15142	FBgn0032645	-	10
Corin	FBgn0033192	Corin	10
CG8736	FBgn0033308	-	10
Cpr49Ah	FBgn0033731	Cuticular protein 49Ah	10
Cpr50Cb	FBgn0033869	Cuticular protein 50Cb	10
CG15617	FBgn0034151	-	10
Cda9	FBgn0034197	Chitin deacetylase-like 9	10
Dlish	FBgn0034264	Dachs ligand with SH3s	10
CG15080	FBgn0034391	-	10
RpL22-like	FBgn0034837	Ribosomal protein L22-like	10
atlas	FBgn0034841	atlas	10
Cpr62Bc	FBgn0035281	Cuticular protein 62Bc	10
Cht7	FBgn0035398	Chitinase 7	10
Zasp67	FBgn0036044	Z band alternatively spliced PDZ-motif protein 67	10
CG14143	FBgn0036138	-	10
CG13461	FBgn0036468	-	10
CG18649	FBgn0036469	-	10
CG13445	FBgn0036532	-	10
CG13075	FBgn0036563	-	10
CG13065	FBgn0036590	-	10
CG4962	FBgn0036597	-	10
CG13043	FBgn0036600	-	10
CG13725	FBgn0036708	-	10
CG8534	FBgn0037761	-	10
CG14731	FBgn0037964	-	10
CG8483	FBgn0038126	-	10
Cht5	FBgn0038180	Chitinase 5	10
CG9593	FBgn0038365	-	10
cysu	FBgn0038511	Curly Su	10
AttD	FBgn0038530	Attacin-D	10
TotB	FBgn0038838	Turandot B	10
CG14245	FBgn0039452	-	10
Cpr97Ea	FBgn0039480	Cuticular protein 97Ea	10
Cpr97Eb	FBgn0039481	Cuticular protein 97Eb	10
CG12516	FBgn0039577	-	10
Obp99b	FBgn0039685	Odorant-binding protein 99b	10
Cpr100A	FBgn0039805	Cuticular protein 100A	10
Kif3C	FBgn0039925	Kinesin family member 3C	10
yip3	FBgn0040063	yippee interacting protein 3	10
CG12470	FBgn0040371	-	10
CG13038	FBgn0040795	-	10
eIF2D	FBgn0041588	eukaryotic translation initiation factor 2D	10
Desat2	FBgn0043043	Desaturase 2	10
CG30289	FBgn0050289	-	10
CG31213	FBgn0051213	-	10
SoYb	FBgn0051755	Sister of Yb	10
Drsl3	FBgn0052283	Drosomycin-like 3	10
Cda4	FBgn0052499	Chitin deacetylase-like 4	10
CG32548	FBgn0052548	-	10
lncRNA:CR33938	FBgn0063127	long non-coding RNA:CR33938	10
CheB42b	FBgn0066293	Chemosensory protein B 42b	10
CG34217	FBgn0085246	-	10
CG34327	FBgn0085356	-	10
CG34444	FBgn0085473	-	10
CR40766	FBgn0085773	-	10
CG31904	FBgn0260479	-	10
serp	FBgn0260653	serpentine	10
CG42586	FBgn0260954	-	10
verm	FBgn0261341	vermiform	10
CG42759	FBgn0261817	-	10
CG43074	FBgn0262484	-	10
lncRNA:cherub	FBgn0262972	cherub	10
CG43342	FBgn0263047	-	10
asRNA:CR43481	FBgn0263492	antisense RNA:CR43481	10
CG43647	FBgn0263656	-	10
lncRNA:CR43828	FBgn0264376	long non-coding RNA:CR43828	10
IBIN	FBgn0265577	Induced by Infection	10
CG44569	FBgn0265762	-	10
lncRNA:CR44610	FBgn0265821	long non-coding RNA:CR44610	10
lncRNA:CR44712	FBgn0265923	long non-coding RNA:CR44712	10
lncRNA:CR44769	FBgn0265994	long non-coding RNA:CR44769	10
lncRNA:CR44964	FBgn0266279	long non-coding RNA:CR44964	10
Trs20	FBgn0266724	TRAPP subunit 20	10
lncRNA:CR45242	FBgn0266777	long non-coding RNA:CR45242	10
lncRNA:CR45267	FBgn0266805	long non-coding RNA:CR45267	10
lncRNA:CR45388	FBgn0266937	long non-coding RNA:CR45388	10
28SrRNA-Psi:CR45859	FBgn0267519	28S ribosomal RNA pseudogene:CR45859	10
CecA1	FBgn0000276	Cecropin A1	10
CecA2	FBgn0000277	Cecropin A2	10
CG13676	FBgn0035844	-	10

### Sheet: (B) Male
Gene Symbol	FlyBase ID	Gene Name	k-means cluster number
CG11106	FBgn0030280	-	1
CG1724	FBgn0031164	-	1
CG8292	FBgn0032004	-	1
CG9483	FBgn0032072	-	1
CG11629	FBgn0032965	-	1
CG11588	FBgn0036221	-	1
CG14111	FBgn0036350	-	1
CAH5	FBgn0040629	Carbonic anhydrase 5	1
CG8750	FBgn0040812	-	1
CG32588	FBgn0052588	-	1
CG33309	FBgn0053309	-	1
CG34167	FBgn0085196	-	1
CG42658	FBgn0261523	-	1
CG43089	FBgn0262535	-	1
CG43760	FBgn0264260	-	1
lncRNA:CR43848	FBgn0264430	long non-coding RNA:CR43848	1
CG43997	FBgn0264739	-	1
CG44388	FBgn0265538	-	1
lncRNA:CR45020	FBgn0266378	long non-coding RNA:CR45020	1
CR45771	FBgn0267418	-	1
lncRNA:CR45866	FBgn0267526	long non-coding RNA:CR45866	1
lncRNA:CR45957	FBgn0267619	long non-coding RNA:CR45957	1
Jon44E	FBgn0001285	Jonah 44E	1
PpY-55A	FBgn0003140	Protein phosphatase Y at 55A	1
Ssl	FBgn0015300	Suppressor of Stellate-like	1
Amyrel	FBgn0020506	Amylase related	1
CG2652	FBgn0025838	-	1
SkpD	FBgn0026174	SKP1-related D	1
robl37BC	FBgn0028569	robl37BC	1
CG15471	FBgn0029726	-	1
CG12729	FBgn0029816	-	1
lncRNA:CR32661	FBgn0030356	long non-coding RNA:CR32661	1
Efhc1.1	FBgn0030691	EF-hand domain containing 1.1	1
CG1314	FBgn0031134	-	1
whe	FBgn0031176	what else	1
CG12506	FBgn0031276	-	1
CG15403	FBgn0031504	-	1
CG15429	FBgn0031596	-	1
CG13110	FBgn0032111	-	1
CG16964	FBgn0032385	-	1
CG15278	FBgn0032554	-	1
CG7094	FBgn0032650	-	1
CG1421	FBgn0032966	-	1
eIF3f2	FBgn0033069	eukaryotic translation initiation factor 3 subunit f2	1
CG15124	FBgn0034461	-	1
CAH15	FBgn0034560	Carbonic anhydrase 15	1
CG9406	FBgn0034592	-	1
CG13544	FBgn0034826	-	1
atlas	FBgn0034841	atlas	1
CG17744	FBgn0035730	-	1
CG6628	FBgn0036072	-	1
Cpr67Fa2	FBgn0036109	Cuticular protein 67Fa2	1
CG7557	FBgn0036159	-	1
CG13481	FBgn0036421	-	1
CG13473	FBgn0036442	-	1
CG13049	FBgn0036592	-	1
djl	FBgn0037463	don juan like	1
scpr-B	FBgn0037888	SCP-containing protein B	1
scpr-A	FBgn0037889	SCP-containing protein A	1
CG14391	FBgn0038078	-	1
CG14380	FBgn0038124	-	1
CG5478	FBgn0038386	-	1
CG17819	FBgn0038915	-	1
tHMG2	FBgn0038979	testis-enriched HMG-box-containing protein 2	1
CG13838	FBgn0039041	-	1
CG4956	FBgn0039370	-	1
CG6036	FBgn0039421	Nilkantha	1
CG6036	FBgn0039421	Nilkantha	1
CG12516	FBgn0039577	-	1
CG12470	FBgn0040371	-	1
CG11373	FBgn0040679	-	1
CG17376	FBgn0042189	-	1
CG30385	FBgn0050385	-	1
CG31091	FBgn0051091	-	1
CG31787	FBgn0051787	-	1
CG32228	FBgn0052228	-	1
CG32457	FBgn0052457	-	1
Tengl2	FBgn0052463	Testis EndoG-Like 2	1
CG32548	FBgn0052548	-	1
CG32811	FBgn0052811	-	1
CG33060	FBgn0053060	-	1
CG33191	FBgn0053191	-	1
CR33319	FBgn0053319	-	1
CG33666	FBgn0053666	-	1
CG34241	FBgn0250825	-	1
CG42570	FBgn0260776	-	1
CG42650	FBgn0261502	-	1
CG42703	FBgn0261614	-	1
CG42758	FBgn0261816	-	1
CG43069	FBgn0262479	-	1
CR43100	FBgn0262546	-	1
CG43111	FBgn0262571	-	1
CG43136	FBgn0262610	-	1
CG43167	FBgn0262786	-	1
CG43231	FBgn0262876	-	1
CG43232	FBgn0262877	-	1
CG43249	FBgn0262894	-	1
CG43296	FBgn0262988	-	1
lncRNA:CR43306	FBgn0262998	long non-coding RNA:CR43306	1
CG43321	FBgn0263026	-	1
lncRNA:CR43414	FBgn0263333	long non-coding RNA:CR43414	1
lncRNA:CR43421	FBgn0263340	long non-coding RNA:CR43421	1
lncRNA:CR43422	FBgn0263341	long non-coding RNA:CR43422	1
lncRNA:CR43622	FBgn0263613	long non-coding RNA:CR43622	1
lncRNA:CR43939	FBgn0264567	long non-coding RNA:CR43939	1
lncRNA:CR43942	FBgn0264570	long non-coding RNA:CR43942	1
Sfp33A4	FBgn0265349	Seminal fluid protein 33A4	1
CG44355	FBgn0265455	-	1
lncRNA:CR44455	FBgn0265648	long non-coding RNA:CR44455	1
lncRNA:CR44614	FBgn0265825	long non-coding RNA:CR44614	1
lncRNA:CR44696	FBgn0265907	long non-coding RNA:CR44696	1
CG44812	FBgn0266047	-	1
lncRNA:CR44846	FBgn0266140	long non-coding RNA:CR44846	1
lncRNA:CR45113	FBgn0266588	long non-coding RNA:CR45113	1
asRNA:CR45149	FBgn0266642	antisense RNA:CR45149	1
lncRNA:CR45155	FBgn0266648	long non-coding RNA:CR45155	1
lncRNA:CR45286	FBgn0266824	long non-coding RNA:CR45286	1
asRNA:CR45343	FBgn0266882	antisense RNA:CR45343	1
lncRNA:CR45353	FBgn0266893	long non-coding RNA:CR45353	1
lncRNA:CR45431	FBgn0266980	long non-coding RNA:CR45431	1
lncRNA:CR45981	FBgn0267643	long non-coding RNA:CR45981	1
lncRNA:CR46043	FBgn0267710	long non-coding RNA:CR46043	1
lncRNA:CR46111	FBgn0267780	long non-coding RNA:CR46111	1
lncRNA:CR46125	FBgn0267800	long non-coding RNA:CR46125	1
lncRNA:CR45365	FBgn0266905	long non-coding RNA:CR45365	1
Sfp87B	FBgn0259975	Seminal fluid protein 87B	2
lncRNA:CR43879	FBgn0264471	long non-coding RNA:CR43879	2
lncRNA:CR44051	FBgn0264843	long non-coding RNA:CR44051	2
lncRNA:CR46086	FBgn0267755	long non-coding RNA:CR46086	2
Def	FBgn0010385	Defensin	2
CG13947	FBgn0031277	-	2
CG11313	FBgn0039798	-	2
CAH16	FBgn0040628	Carbonic anhydrase 16	2
CG32198	FBgn0052198	-	2
Ste:CG33236	FBgn0053236	Ste:CG33236	2
sncRNA:254	FBgn0065100	small non-coding RNA 254	2
snRNA:U11	FBgn0083987	small nuclear RNA U11	2
CG42481	FBgn0259971	-	2
Sfp36F	FBgn0261057	Seminal fluid protein 36F	2
CG42866	FBgn0262140	-	2
CG43125	FBgn0262588	-	2
CG43350	FBgn0263082	-	2
CG43829	FBgn0264377	-	2
lncRNA:CR43991	FBgn0264723	long non-coding RNA:CR43991	2
lncRNA:CR44173	FBgn0265062	long non-coding RNA:CR44173	2
lncRNA:CR44496	FBgn0265689	long non-coding RNA:CR44496	2
lncRNA:CR45395	FBgn0266944	long non-coding RNA:CR45395	2
lncRNA:CR45402	FBgn0266951	long non-coding RNA:CR45402	2
lncRNA:CR45423	FBgn0266972	long non-coding RNA:CR45423	2
lncRNA:CR45567	FBgn0267127	long non-coding RNA:CR45567	2
CG46042	FBgn0267709	-	2
CecA1	FBgn0000276	Cecropin A1	2
CecA2	FBgn0000277	Cecropin A2	2
DptA	FBgn0004240	Diptericin A	2
CG4271	FBgn0031409	-	2
CG12828	FBgn0033145	-	2
CG11598	FBgn0038067	-	2
CG31418	FBgn0051418	-	2
sphinx2	FBgn0052382	sphinx2	2
Sfp23F	FBgn0259949	Seminal fluid protein 23F	2
CG43063	FBgn0262365	-	2
CG43307	FBgn0262999	-	2
CG43694	FBgn0263777	-	2
lncRNA:CR44904	FBgn0266209	long non-coding RNA:CR44904	2
CG10587	FBgn0037039	-	2
lcs	FBgn0028583	la costa	2
CG43075	FBgn0262485	-	3
lncRNA:CR44033	FBgn0264825	long non-coding RNA:CR44033	3
asRNA:CR45182	FBgn0266692	antisense RNA:CR45182	3
tRNA:Lys-CTT-1-7	FBgn0011893	transfer RNA:Lysine-CTT 1-7	3
CG14983	FBgn0035479	-	3
Lcp65Ag3	FBgn0086611	Larval cuticle protein	3
CG42878	FBgn0262170	-	3
CG43055	FBgn0262357	-	3
asRNA:CR44207	FBgn0265105	antisense RNA:CR44207	3
lncRNA:CR44409	FBgn0265582	long non-coding RNA:CR44409	3
lncRNA:CR45120	FBgn0266595	long non-coding RNA:CR45120	3
asRNA:CR45144	FBgn0266637	antisense RNA:CR45144	3
lncRNA:CR45599	FBgn0267159	long non-coding RNA:CR45599	3
lncRNA:CR46040	FBgn0267707	long non-coding RNA:CR46040	3
CG11584	FBgn0030541	-	3
CG10953	FBgn0034204	-	3
CG13427	FBgn0034514	-	3
lncRNA:CR43097	FBgn0262543	long non-coding RNA:CR43097	3
lncRNA:CR43794	FBgn0264338	long non-coding RNA:CR43794	3
Cp19	FBgn0000358	Chorion protein 19	4
lncRNA:CR44942	FBgn0266247	long non-coding RNA:CR44942	4
Cp38	FBgn0000360	Chorion protein 38	4
Vm26Aa	FBgn0003979	Vitelline membrane 26Aa	4
Vm26Ab	FBgn0003980	Vitelline membrane 26Ab	4
Vm34Ca	FBgn0003983	Vitelline membrane 34Ca	4
Vm32E	FBgn0014076	Vitelline membrane 32E	4
Cp7Fa	FBgn0014464	Chorion protein a at 7F	4
Cp7Fc	FBgn0014466	Chorion protein c at 7F	4
tRNA:Ile-AAT-2-1Psi	FBgn0052518	transfer RNA:Isoleucine-AAT 2-1 pseudogene	4
psd	FBgn0086265	palisade	4
lncRNA:CR45741	FBgn0267305	long non-coding RNA:CR45741	4
Adh	FBgn0000055	Alcohol dehydrogenase	4
Tango8	FBgn0040737	Transport and Golgi organization 8	4
CG14095	FBgn0036870	-	4
mt:tRNA:Asp-GTC	FBgn0013691	mitochondrial transfer RNA:Aspartic acid-GTC	4
Sfp93F	FBgn0261060	Seminal fluid protein 93F	4
CG15577	FBgn0040904	-	4
CG33468	FBgn0053468	-	4
CheB42a	FBgn0053348	Chemosensory protein B 42a	4
CG15263	FBgn0028853	-	5
CG13771	FBgn0031844	-	5
ppk10	FBgn0065110	pickpocket 10	5
CG34444	FBgn0085473	-	5
CG44569	FBgn0265762	-	5
CG16848	FBgn0032522	-	5
Mal-A7	FBgn0033296	Maltase A7	5
CG9593	FBgn0038365	-	5
Kif3C	FBgn0039925	Kinesin family member 3C	5
eIF2D	FBgn0041588	eukaryotic translation initiation factor 2D	5
CG33647	FBgn0053647	-	5
CG34040	FBgn0054040	-	5
tobi	FBgn0261575	target of brain insulin	5
lncRNA:CR43193	FBgn0262822	long non-coding RNA:CR43193	5
CG43342	FBgn0263047	-	5
lncRNA:CR44970	FBgn0266305	long non-coding RNA:CR44970	5
lncRNA:CR45388	FBgn0266937	long non-coding RNA:CR45388	5
lncRNA:CR45897	FBgn0267557	long non-coding RNA:CR45897	5
Mal-A1	FBgn0002570	Maltase A1	5
mst	FBgn0020272	misato	5
Or9a	FBgn0030204	Odorant receptor 9a	5
narya	FBgn0031018	narya	5
CG14221	FBgn0031042	-	5
Nepl5	FBgn0031808	Neprilysin-like 5	5
Corin	FBgn0033192	Corin	5
Mal-A8	FBgn0033297	Maltase A8	5
CG3328	FBgn0034985	-	5
CG12607	FBgn0035545	-	5
CG13725	FBgn0036708	-	5
Fst	FBgn0037724	Frost	5
Desat2	FBgn0043043	Desaturase 2	5
CG30089	FBgn0050089	-	5
Mal-A6	FBgn0050360	Maltase A6	5
CG31213	FBgn0051213	-	5
SoYb	FBgn0051755	Sister of Yb	5
CheB42b	FBgn0066293	Chemosensory protein B 42b	5
CR40766	FBgn0085773	-	5
lncRNA:CR44610	FBgn0265821	long non-coding RNA:CR44610	5
lncRNA:CR45267	FBgn0266805	long non-coding RNA:CR45267	5
mt:tRNA:Tyr-GTA	FBgn0013710	mitochondrial transfer RNA:Tyrosine-GTA	5
Vha16-2	FBgn0028668	Vacuolar H[+] ATPase 16kD subunit 2	5
REPTOR-BP	FBgn0032202	REPTOR-binding partner	5
CG15142	FBgn0032645	-	5
CG14245	FBgn0039452	-	5
Trs20	FBgn0266724	TRAPP subunit 20	5
CG4363	FBgn0034663	-	5
ATPsynCF6L	FBgn0035585	ATP synthase, coupling factor 6-like	6
CG13297	FBgn0035685	-	6
CG30413	FBgn0050413	-	6
CG32368	FBgn0052368	long non-coding RNA:CR32368	6
CG32368	FBgn0052368	long non-coding RNA:CR32368	6
CG42763	FBgn0261831	-	6
CG42825	FBgn0262007	-	6
lncRNA:CR42868	FBgn0262142	long non-coding RNA:CR42868	6
lncRNA:CR43763	FBgn0264263	long non-coding RNA:CR43763	6
lncRNA:CR44343	FBgn0265443	long non-coding RNA:CR44343	6
lncRNA:CR44778	FBgn0266004	long non-coding RNA:CR44778	6
Eig71Ek	FBgn0014851	Eig71Ek	6
CG13359	FBgn0025616	-	6
CG4757	FBgn0027584	-	6
Crtp	FBgn0029501	Caldesmon-related protein	6
CG13137	FBgn0032188	-	6
CG14499	FBgn0034317	-	6
CG13060	FBgn0036606	-	6
CG12477	FBgn0036809	-	6
CG11619	FBgn0036836	-	6
PolH	FBgn0037141	DNA polymerase eta	6
Osi10a	FBgn0286976	Osiris 10a	6
AttD	FBgn0038530	Attacin-D	6
Sgsh	FBgn0038660	N-sulfoglucosamine sulfohydrolase	6
CG7080	FBgn0038941	-	6
CHKov2	FBgn0039328	CHK domain ov2	6
CG13946	FBgn0040725	-	6
Gr22f	FBgn0041249	Gustatory receptor 22f	6
lectin-37Da	FBgn0053532	lectin-37Da	6
CR33929	FBgn0053929	-	6
Ir60d	FBgn0259187	Ionotropic receptor 60d	6
lncRNA:CR42790	FBgn0261861	long non-coding RNA:CR42790	6
CG43187	FBgn0262816	-	6
lncRNA:CR43263	FBgn0262944	long non-coding RNA:CR43263	6
CG43449	FBgn0263403	-	6
asRNA:CR43454	FBgn0263408	antisense RNA:CR43454	6
Flo2	FBgn0264078	Flotillin 2	6
lncRNA:CR44274	FBgn0265301	long non-coding RNA:CR44274	6
lncRNA:CR44420	FBgn0265593	long non-coding RNA:CR44420	6
lncRNA:CR44619	FBgn0265830	long non-coding RNA:CR44619	6
lncRNA:CR45229	FBgn0266764	long non-coding RNA:CR45229	6
lncRNA:CR45296	FBgn0266834	long non-coding RNA:CR45296	6
lncRNA:CR45537	FBgn0267097	long non-coding RNA:CR45537	6
asRNA:CR46082	FBgn0267751	antisense RNA:CR46082	6
LysX	FBgn0004431	Lysozyme X	6
HP1e	FBgn0037675	Heterochromatin Protein 1e	6
Dll	FBgn0000157	Distal-less	7
Fbp2	FBgn0000640	Fat body protein 2	7
zen2	FBgn0004054	zerknullt-related	7
Pxd	FBgn0004577	Peroxidase	7
mt:tRNA:Trp-TCA	FBgn0013709	mitochondrial transfer RNA:Tryptophan-TCA	7
ppk	FBgn0020258	pickpocket	7
Ugt37A1	FBgn0026756	UDP-glycosyltransferase family 37 member A1	7
Nckx30C	FBgn0028704	Nckx30C	7
CG14053	FBgn0029603	-	7
CG8939	FBgn0030720	-	7
OtopLb	FBgn0031514	Otopetrin-like b	7
Mal-B1	FBgn0032381	Maltase B1	7
CG13324	FBgn0033789	-	7
CG13893	FBgn0035146	-	7
Cpr62Bc	FBgn0035281	Cuticular protein 62Bc	7
CG13075	FBgn0036563	-	7
Cyp313a2	FBgn0038006	Cytochrome P450 313a2	7
Cpr97Ea	FBgn0039480	Cuticular protein 97Ea	7
yip3	FBgn0040063	yippee interacting protein 3	7
CG34248	FBgn0085277	-	7
Mi-2	FBgn0262519	Mi-2	7
lncRNA:CR43270	FBgn0262951	long non-coding RNA::CR43270	7
CG43843	FBgn0264395	-	7
asRNA:CR43936	FBgn0264564	antisense RNA:CR43936	7
lncRNA:CR44590	FBgn0265801	long non-coding RNA:CR44590	7
lncRNA:CR45052	FBgn0266412	long non-coding RNA:CR45052	7
CG45603	FBgn0267163	-	7
lncRNA:CR45626	FBgn0267186	long non-coding RNA:CR45626	7
dyw	FBgn0000092	daywake	7
btd	FBgn0000233	buttonhead	7
Eh	FBgn0000564	Eclosion hormone	7
Fbp1	FBgn0000639	Fat body protein 1	7
gnu	FBgn0001120	giant nuclei	7
kkv	FBgn0001311	krotzkopf verkehrt	7
wor	FBgn0001983	worniu	7
l(3)mbn	FBgn0002440	lethal (3) malignant blood neoplasm	7
Lcp4	FBgn0002535	Larval cuticle protein 4	7
Lsp1alpha	FBgn0002562	Larval serum protein 1 alpha	7
Lsp1beta	FBgn0002563	Larval serum protein 1 beta	7
Lsp2	FBgn0002565	Larval serum protein 2	7
qua	FBgn0003187	quail	7
Sb	FBgn0003319	Stubble	7
Sgs1	FBgn0003372	Salivary gland secretion 1	7
Sgs4	FBgn0003374	Salivary gland secretion 4	7
Sgs5	FBgn0003375	Salivary gland secretion 5	7
scrt	FBgn0004880	scratch	7
Shal	FBgn0005564	Shaker cognate l	7
Gyc32E	FBgn0010197	Guanylyl cyclase at 32E	7
ng2	FBgn0010294	new glue 2	7
Arf79F	FBgn0010348	ADP ribosylation factor 1	7
Dro	FBgn0010388	Drosocin	7
tRNA:Leu-CAA-2-1	FBgn0011909	transfer RNA:Leucine-CAA 2-1	7
MED20	FBgn0013531	Mediator complex subunit 20	7
mt:ND1	FBgn0013679	mitochondrial NADH-ubiquinone oxidoreductase chain 1	7
Gycbeta100B	FBgn0013973	Guanylyl cyclase beta-subunit at 100B	7
Sr-CI	FBgn0014033	Scavenger receptor class C, type I	7
dsf	FBgn0015381	dissatisfaction	7
Acp65Aa	FBgn0020765	Adult cuticle protein 65Aa	7
Or43a	FBgn0026389	Odorant receptor 43a	7
CG18095	FBgn0028872	-	7
CG14052	FBgn0029606	-	7
CG9806	FBgn0030222	-	7
CG12998	FBgn0030829	-	7
CG5172	FBgn0030830	-	7
obst-A	FBgn0031097	obstructor-A	7
CG3294	FBgn0031628	-	7
CG7236	FBgn0031730	-	7
CG9536	FBgn0031818	-	7
CG15818	FBgn0031910	-	7
CG14071	FBgn0032312	-	7
SPH93	FBgn0032638	Serine protease homolog 93	7
Sidpn	FBgn0032741	similar to Deadpan	7
CG8736	FBgn0033308	-	7
Cpr49Ah	FBgn0033731	Cuticular protein 49Ah	7
Cpr50Cb	FBgn0033869	Cuticular protein 50Cb	7
CG15617	FBgn0034151	-	7
Cda9	FBgn0034197	Chitin deacetylase-like 9	7
Dlish	FBgn0034264	Dachs ligand with SH3s	7
PIG-A	FBgn0034270	Phosphatidylinositol glycan anchor biosynthesis class A	7
CG15080	FBgn0034391	-	7
CG11110	FBgn0034535	-	7
CG13500	FBgn0034683	-	7
GM130	FBgn0034697	Golgi matrix protein 130 kD	7
Cht7	FBgn0035398	Chitinase 7	7
CG15022	FBgn0035547	-	7
mthl6	FBgn0035789	methuselah-like 6	7
CG13676	FBgn0035844	-	7
Jon66Ci	FBgn0035886	Jonah 66Ci	7
CG5068	FBgn0035951	-	7
Or67a	FBgn0036009	Odorant receptor 67a	7
CG14143	FBgn0036138	-	7
Ir68a	FBgn0036150	Ionotropic receptor 68a	7
CG13461	FBgn0036468	-	7
CG18649	FBgn0036469	-	7
EAChm	FBgn0036470	Enhancer of Acetyltransferase Chameau	7
CG13445	FBgn0036532	-	7
CG13065	FBgn0036590	-	7
CG4962	FBgn0036597	-	7
CG13043	FBgn0036600	-	7
CG9368	FBgn0036890	-	7
CG14565	FBgn0037129	-	7
CG8534	FBgn0037761	-	7
CG14731	FBgn0037964	-	7
CG8483	FBgn0038126	-	7
CG9759	FBgn0038160	-	7
Cht5	FBgn0038180	Chitinase 5	7
CG14850	FBgn0038239	-	7
cysu	FBgn0038511	Curly Su	7
TotB	FBgn0038838	Turandot B	7
CG17298	FBgn0038879	-	7
CG7031	FBgn0039027	-	7
CG18528	FBgn0039189	-	7
Cpr97Eb	FBgn0039481	Cuticular protein 97Eb	7
CG3339	FBgn0039510	-	7
CG2321	FBgn0039663	-	7
Obp99b	FBgn0039685	Odorant-binding protein 99b	7
Cpr100A	FBgn0039805	Cuticular protein 100A	7
Gr36a	FBgn0045487	Gustatory receptor 36a	7
CG30289	FBgn0050289	-	7
CG31274	FBgn0051274	-	7
CG32054	FBgn0052054	-	7
CG32104	FBgn0052104	-	7
Drsl3	FBgn0052283	Drosomycin-like 3	7
Cda4	FBgn0052499	Chitin deacetylase-like 4	7
CG33346	FBgn0053346	-	7
lncRNA:CR33938	FBgn0063127	long non-coding RNA:CR33938	7
CG34166	FBgn0085195	-	7
CG34196	FBgn0085225	-	7
CG34199	FBgn0085228	-	7
CG34217	FBgn0085246	-	7
CG34227	FBgn0085256	-	7
CG34273	FBgn0085302	-	7
Su(Ste):CR40820	FBgn0085523	Suppressor of Stellate:CR40820	7
CG41561	FBgn0085692	-	7
side-II	FBgn0259213	sidestep II	7
Ziz	FBgn0260486	Zizimin	7
serp	FBgn0260653	serpentine	7
CG42586	FBgn0260954	-	7
verm	FBgn0261341	vermiform	7
brun	FBgn0261787	brunelleschi	7
Trf2	FBgn0261793	TATA box binding protein-related factor 2	7
CG42759	FBgn0261817	-	7
CG42811	FBgn0261993	-	7
CG43074	FBgn0262484	-	7
lncRNA:cherub	FBgn0262972	cherub	7
CG43316	FBgn0263021	-	7
asRNA:CR43481	FBgn0263492	antisense RNA:CR43481	7
lncRNA:CR43617	FBgn0263595	long non-coding RNA:CR43617	7
CG43647	FBgn0263656	-	7
asRNA:CR43730	FBgn0263981	antisense RNA:CR43730	7
lncRNA:CR43828	FBgn0264376	long non-coding RNA:CR43828	7
lncRNA:CR43941	FBgn0264569	long non-coding RNA:CR43941	7
Pburs	FBgn0264810	Partner of Bursicon	7
lncRNA:CR44213	FBgn0265144	long non-coding RNA:CR44213	7
lncRNA:CR44361	FBgn0265468	long non-coding RNA:CR44361	7
IBIN	FBgn0265577	Induced by Infection	7
lncRNA:CR44457	FBgn0265650	long non-coding RNA:CR44457	7
lncRNA:CR44461	FBgn0265654	long non-coding RNA:CR44461	7
CG44477	FBgn0265670	-	7
lncRNA:CR44536	FBgn0265729	long non-coding RNA:CR44536	7
lncRNA:CR44588	FBgn0265799	long non-coding RNA:CR44588	7
lncRNA:CR44627	FBgn0265838	long non-coding RNA:CR44627	7
lncRNA:CR44642	FBgn0265853	long non-coding RNA:CR44642	7
lncRNA:CR44712	FBgn0265923	long non-coding RNA:CR44712	7
asRNA:CR44793	FBgn0266028	antisense RNA:CR44793	7
lov	FBgn0266129	jim lovell	7
lncRNA:CR44915	FBgn0266220	long non-coding RNA:CR44915	7
lncRNA:CR44964	FBgn0266279	long non-coding RNA:CR44964	7
Zmynd10	FBgn0266709	Zinc finger MYND-type containing 10	7
lncRNA:CR45242	FBgn0266777	long non-coding RNA:CR45242	7
lncRNA:CR45721	FBgn0267285	long non-coding RNA:CR45721	7
28SrRNA-Psi:CR45859	FBgn0267519	28S ribosomal RNA pseudogene:CR45859	7
lncRNA:CR43174	FBgn0267794	long non-coding RNA:CR43174	7
nw	FBgn0283508	narrow	7
RpL22-like	FBgn0034837	Ribosomal protein L22-like	7
CG32302	FBgn0052302	-	7
Jon25Bi	FBgn0020906	Jonah 25Bi	8
CG11413	FBgn0035022	-	8
CR15821	FBgn0035311	-	8
CG8329	FBgn0036022	-	8
CG30031	FBgn0050031	-	8
CG32751	FBgn0052751	-	8
5SrRNA:CR33451	FBgn0053451	5SrRNA:CR33451	8
snoRNA:Me28S-G2703c	FBgn0082929	snoRNA:Me28S-G2703c	8
deltaTry	FBgn0010358	deltaTrypsin	8
CG6788	FBgn0030880	-	8
Jon25Bii	FBgn0031654	Jonah 25Bii	8
CG11211	FBgn0033067	-	8
Zip42C.2	FBgn0033097	Zinc/iron regulated transporter-related protein 42C.2	8
CG12374	FBgn0033774	-	8
Cpr65Ea	FBgn0035735	Cuticular protein 65Ea	8
CG13675	FBgn0035845	-	8
CG3088	FBgn0036015	-	8
CG13048	FBgn0036593	-	8
CG4830	FBgn0037996	-	8
TwdlM	FBgn0039434	TweedleM	8
TwdlB	FBgn0039436	TweedleB	8
TwdlL	FBgn0039437	TweedleL	8
TwdlC	FBgn0039469	TweedleC	8
CG17192	FBgn0039472	-	8
CG7567	FBgn0039670	-	8
CG8343	FBgn0040502	-	8
Or82a	FBgn0041621	Odorant receptor 82a	8
CG17239	FBgn0042186	-	8
5SrRNA-Psi:CR33363	FBgn0053363	5SrRNA-Psi:CR33363	8
5SrRNA:CR33446	FBgn0053446	5SrRNA:CR33446	8
5SrRNA:CR33452	FBgn0053452	5SrRNA:CR33452	8
CG33475	FBgn0053475	-	8
CG33784	FBgn0053784	-	8
snoRNA:Psi28S-3316c	FBgn0082970	snoRNA:Psi28S-3316c	8
CG34327	FBgn0085356	-	8
CG34453	FBgn0085482	-	8
Cpr47Eg	FBgn0086519	Cuticular protein 47Eg	8
CG31904	FBgn0260479	-	8
lncRNA:CR44333	FBgn0265421	long non-coding RNA:CR44333	8
lncRNA:CR44350	FBgn0265450	long non-coding RNA:CR44350	8
lncRNA:CR44474	FBgn0265667	long non-coding RNA:CR44474	8
lncRNA:CR44643	FBgn0265854	long non-coding RNA:CR44643	8
lncRNA:CR45756	FBgn0267320	long non-coding RNA:CR45756	8
lncRNA:CR46215	FBgn0267935	long non-coding RNA:CR46215	8
Ccp84Ab	FBgn0004782	Ccp84Ab	8
fln	FBgn0005633	flightin	8
Acp1	FBgn0014454	Adult cuticle protein 1	8
Cyp4e3	FBgn0015035	Cytochrome P450 4e3	8
Vajk3	FBgn0028544	-	8
Vajk2	FBgn0032538	-	8
TwdlF	FBgn0037224	TweedleF	8
CG13038	FBgn0040795	-	8
lncRNA:CR45915	FBgn0267575	long non-coding RNA:CR45915	8
Act88F	FBgn0000047	Actin 88F	8
Ccp84Aa	FBgn0004783	Ccp84Aa	8
Zasp67	FBgn0036044	Z band alternatively spliced PDZ-motif protein 67	8
TwdlD	FBgn0039444	TweedleD	8
CG15212	FBgn0040842	-	8
lncRNA:CR44769	FBgn0265994	long non-coding RNA:CR44769	8
CG15414	FBgn0031542	-	8
His3:CG33806	FBgn0053806	His3:CG33806	8
snoRNA:Me28S-A2589b	FBgn0086024	-	8
