## Supplemental Table 10 for "Genetic and Genomic Analyses of *Drosophila melanogaster* Models of Chromatin Modification Disorders"

### Sheet: GO k-means
Table S10. Gene Ontology (GO) analyses for k-means clusters. "Analysis" indicates the gene set used in the analysis.
Analysis	GO Category	GO Term	Drosophila melanogaster REFLIST	Observed number of genes	Expected number of genes	Fold Enrichment	Over (+) / under (-) enrichment	p-value	FDR
kmeans cluster 1 - female	n/a	none	n/a	n/a	n/a	n/a	n/a	n/a	n/a
kmeans cluster 2 - female	biological process complete	vitelline membrane formation involved in chorion-containing eggshell formation	13	4	0.04	94.5	+	2.23e-07	0.00174
kmeans cluster 2 - female	biological process complete	vitelline membrane formation	13	4	0.04	94.5	+	2.23e-07	0.00087
kmeans cluster 2 - female	biological process complete	extracellular matrix assembly	20	4	0.07	61.43	+	9.81e-07	0.00191
kmeans cluster 2 - female	biological process complete	egg coat formation	13	4	0.04	94.5	+	2.23e-07	0.00058
kmeans cluster 2 - female	biological process complete	biological regulation	4471	2	14.56	0.14	-	8.14e-06	0.0127
kmeans cluster 3 - female	molecular function complete	serine-type endopeptidase activity	210	7	0.44	15.89	+	2.45e-07	0.00036
kmeans cluster 3 - female	molecular function complete	serine-type peptidase activity	230	7	0.48	14.5	+	4.45e-07	0.000436
kmeans cluster 3 - female	molecular function complete	serine hydrolase activity	292	8	0.61	13.06	+	1.28e-07	0.000375
kmeans cluster 3 - female	molecular function complete	peptidase activity	499	8	1.05	7.64	+	6.64e-06	0.0039
kmeans cluster 3 - female	molecular function complete	endopeptidase activity	345	7	0.72	9.67	+	6.22e-06	0.00456
kmeans cluster 4 - female	n/a	none	n/a	n/a	n/a	n/a	n/a	n/a	n/a
kmeans cluster 5 - female	n/a	none	n/a	n/a	n/a	n/a	n/a	n/a	n/a
kmeans cluster 6 - female	biological process complete	carbohydrate metabolic process	245	7	0.58	11.97	+	1.73e-06	0.00674
kmeans cluster 6 - female	biological process complete	cellular process	7238	3	17.28	0.17	-	2.07e-07	0.00161
kmeans cluster 6 - female	biological process complete	regulation of biological process	4030	0	9.62	< 0.01	-	2.01e-05	0.0392
kmeans cluster 6 - female	biological process complete	biological regulation	4471	0	10.68	< 0.01	-	4.75e-06	0.0123
kmeans cluster 6 - female	molecular function complete	maltose alpha-glucosidase activity	10	5	0.02	> 100	+	1.65e-10	4.84e-07
kmeans cluster 6 - female	molecular function complete	alpha-1,4-glucosidase activity	10	5	0.02	> 100	+	1.65e-10	2.42e-07
kmeans cluster 6 - female	molecular function complete	alpha-glucosidase activity	12	5	0.03	> 100	+	3.39e-10	3.32e-07
kmeans cluster 6 - female	molecular function complete	glucosidase activity	16	5	0.04	> 100	+	1.11e-09	8.12e-07
kmeans cluster 6 - female	molecular function complete	hydrolase activity, hydrolyzing O-glycosyl compounds	87	7	0.21	33.7	+	1.95e-09	1.15e-06
kmeans cluster 6 - female	molecular function complete	hydrolase activity, acting on glycosyl bonds	101	7	0.24	29.03	+	5.2e-09	2.54e-06
kmeans cluster 6 - female	Reactome pathways	Amino acid transport across the plasma membrane	38	5	0.09	55.11	+	5.04e-08	7.23e-05
kmeans cluster 6 - female	Reactome pathways	Transport of inorganic cations/anions and amino acids/oligopeptides	76	5	0.18	27.55	+	1.26e-06	0.000902
kmeans cluster 6 - female	Reactome pathways	SLC-mediated transmembrane transport	191	5	0.46	10.96	+	9.26e-05	0.0442
kmeans cluster 7 - female	n/a	none	n/a	n/a	n/a	n/a	n/a	n/a	n/a
kmeans cluster 8 - female	n/a	none	n/a	n/a	n/a	n/a	n/a	n/a	n/a
kmeans cluster 9 - female	biological process complete	body morphogenesis	28	4	0.04	94.02	+	1.37e-07	0.000356
kmeans cluster 9 - female	biological process complete	chitin-based cuticle development	198	9	0.3	29.92	+	7.91e-12	6.16e-08
kmeans cluster 9 - female	biological process complete	cuticle development	232	9	0.35	25.53	+	3.1e-11	1.21e-07
kmeans cluster 9 - female	molecular function complete	structural constituent of chitin-based larval cuticle	110	5	0.17	29.92	+	6.64e-07	0.000487
kmeans cluster 9 - female	molecular function complete	structural constituent of chitin-based cuticle	147	9	0.22	40.29	+	6.09e-13	1.79e-09
kmeans cluster 9 - female	molecular function complete	structural constituent of cuticle	148	9	0.22	40.02	+	6.45e-13	9.48e-10
kmeans cluster 9 - female	molecular function complete	structural molecule activity	471	9	0.72	12.58	+	1.36e-08	1.34e-05
kmeans cluster 10 - female	biological process complete	adult chitin-based cuticle development	6	3	0.05	60.62	+	4.32e-05	0.0337
kmeans cluster 10 - female	biological process complete	chitin-based cuticle development	198	19	1.63	11.63	+	1.13e-14	8.77e-11
kmeans cluster 10 - female	biological process complete	cuticle development	232	19	1.91	9.93	+	1.6e-13	6.24e-10
kmeans cluster 10 - female	biological process complete	defense response to insect	8	3	0.07	45.46	+	8.39e-05	0.0503
kmeans cluster 10 - female	biological process complete	puparial adhesion	8	3	0.07	45.46	+	8.39e-05	0.0408
kmeans cluster 10 - female	biological process complete	molting cycle, chitin-based cuticle	83	8	0.68	11.69	+	7.57e-07	0.000983
kmeans cluster 10 - female	biological process complete	molting cycle	83	8	0.68	11.69	+	7.57e-07	0.00118
kmeans cluster 10 - female	biological process complete	multicellular organism adhesion to substrate	8	3	0.07	45.46	+	8.39e-05	0.0467
kmeans cluster 10 - female	biological process complete	multicellular organism adhesion	8	3	0.07	45.46	+	8.39e-05	0.0436
kmeans cluster 10 - female	biological process complete	chitin metabolic process	21	4	0.17	23.09	+	4.71e-05	0.0333
kmeans cluster 10 - female	biological process complete	antibacterial humoral response	26	4	0.21	18.65	+	9.88e-05	0.0453
kmeans cluster 10 - female	biological process complete	defense response to Gram-positive bacterium	47	5	0.39	12.9	+	6.42e-05	0.0417
kmeans cluster 10 - female	biological process complete	regulation of cellular process	3690	11	30.44	0.36	-	9.61e-06	0.0107
kmeans cluster 10 - female	biological process complete	regulation of biological process	4030	13	33.24	0.39	-	9.94e-06	0.00968
kmeans cluster 10 - female	biological process complete	biological regulation	4471	16	36.88	0.43	-	1.16e-05	0.01
kmeans cluster 10 - female	biological process complete	cellular metabolic process	3578	7	29.51	0.24	-	1.14e-07	0.000223
kmeans cluster 10 - female	biological process complete	cellular process	7238	25	59.7	0.42	-	4.26e-11	1.11e-07
kmeans cluster 10 - female	molecular function complete	structural constituent of chitin-based larval cuticle	110	10	0.91	11.02	+	4.92e-08	3.61e-05
kmeans cluster 10 - female	molecular function complete	structural constituent of chitin-based cuticle	147	14	1.21	11.55	+	4.93e-11	7.24e-08
kmeans cluster 10 - female	molecular function complete	structural constituent of cuticle	148	15	1.22	12.29	+	4.2e-12	1.23e-08
kmeans cluster 10 - female	molecular function complete	structural molecule activity	471	18	3.88	4.63	+	8.46e-08	4.97e-05
kmeans cluster 10 - female	molecular function complete	chitin binding	123	11	1.01	10.84	+	1.19e-08	1.17e-05
kmeans cluster 10 - female	Reactome Pathways	Unclassified	9472	103	78.13	1.32	+	6.62e-08	9.48e-05
kmeans cluster 1 - male	biological process complete	cellular process	7238	21	48.7	0.43	-	6.94e-09	5.41e-05
kmeans cluster 1 - male	biological process complete	multicellular organism development	2125	2	14.3	0.14	-	6.13e-05	0.0434
kmeans cluster 1 - male	biological process complete	multicellular organismal process	3331	6	22.41	0.27	-	1.35e-05	0.015
kmeans cluster 1 - male	biological process complete	anatomical structure development	2531	3	17.03	0.18	-	1.97e-05	0.0191
kmeans cluster 1 - male	biological process complete	developmental process	2665	3	17.93	0.17	-	7.96e-06	0.0103
kmeans cluster 1 - male	biological process complete	response to stimulus	2530	2	17.02	0.12	-	2.57e-06	0.004
kmeans cluster 1 - male	biological process complete	positive regulation of cellular process	1564	0	10.52	< 0.01	-	2.21e-05	0.0191
kmeans cluster 1 - male	biological process complete	regulation of biological process	4030	7	27.12	0.26	-	4.56e-07	0.00118
kmeans cluster 1 - male	biological process complete	biological regulation	4471	8	30.08	0.27	-	8.47e-08	0.00033
kmeans cluster 1 - male	biological process complete	regulation of cellular process	3690	6	24.83	0.24	-	1.33e-06	0.00259
kmeans cluster 1 - male	biological process complete	anatomical structure morphogenesis	1466	0	9.86	< 0.01	-	5.46e-05	0.0426
kmeans cluster 1 - male	Reactome Pathways	Unclassified	9472	87	63.74	1.37	+	7.24e-09	1.04e-05
kmeans cluster 2 - male	biological process complete	antibacterial humoral response	26	4	0.05	75.94	+	3.53e-07	0.00138
kmeans cluster 2 - male	biological process complete	antimicrobial humoral response	34	4	0.07	58.07	+	9.41e-07	0.00244
kmeans cluster 2 - male	biological process complete	humoral immune response	46	4	0.09	42.92	+	2.89e-06	0.00562
kmeans cluster 2 - male	biological process complete	immune response	183	5	0.37	13.49	+	3.33e-05	0.0433
kmeans cluster 2 - male	biological process complete	defense response to Gram-positive bacterium	47	4	0.1	42.01	+	3.13e-06	0.00488
kmeans cluster 2 - male	biological process complete	cellular process	7238	1	14.66	0.07	-	4.39e-08	0.000342
kmeans cluster 3 - male	n/a	none	n/a	n/a	n/a	n/a	n/a	n/a	n/a
kmeans cluster 4 - male	biological process complete	vitelline membrane formation involved in chorion-containing eggshell formation	13	4	0.02	> 100	+	2.81e-09	2.19e-05
kmeans cluster 4 - male	biological process complete	chorion-containing eggshell formation	123	6	0.14	42.14	+	4.33e-09	8.44e-06
kmeans cluster 4 - male	biological process complete	eggshell formation	125	6	0.14	41.46	+	4.76e-09	7.41e-06
kmeans cluster 4 - male	biological process complete	reproduction	1429	8	1.65	4.84	+	7.94e-05	0.0364
kmeans cluster 4 - male	biological process complete	anatomical structure formation involved in morphogenesis	531	6	0.61	9.76	+	1.91e-05	0.0124
kmeans cluster 4 - male	biological process complete	oogenesis	577	6	0.67	8.98	+	3.04e-05	0.0158
kmeans cluster 4 - male	biological process complete	female gamete generation	629	6	0.73	8.24	+	4.92e-05	0.024
kmeans cluster 4 - male	biological process complete	germ cell development	718	6	0.83	7.22	+	0.000102	0.0443
kmeans cluster 4 - male	biological process complete	ovarian follicle cell development	295	6	0.34	17.57	+	6.72e-07	0.000748
kmeans cluster 4 - male	biological process complete	epithelial cell development	327	6	0.38	15.85	+	1.21e-06	0.00105
kmeans cluster 4 - male	biological process complete	epithelial cell differentiation	380	6	0.44	13.64	+	2.86e-06	0.00203
kmeans cluster 4 - male	biological process complete	vitelline membrane formation	13	4	0.02	> 100	+	2.81e-09	1.1e-05
kmeans cluster 4 - male	biological process complete	cellular component assembly involved in morphogenesis	148	4	0.17	23.35	+	2.3e-05	0.0128
kmeans cluster 4 - male	biological process complete	extracellular matrix assembly	20	4	0.02	> 100	+	1.25e-08	1.62e-05
kmeans cluster 4 - male	biological process complete	extracellular matrix organization	65	4	0.08	53.16	+	9.85e-07	0.000959
kmeans cluster 4 - male	biological process complete	extracellular structure organization	81	4	0.09	42.66	+	2.28e-06	0.00178
kmeans cluster 4 - male	biological process complete	external encapsulating structure organization	147	4	0.17	23.51	+	2.24e-05	0.0134
kmeans cluster 4 - male	biological process complete	egg coat formation	13	4	0.02	> 100	+	2.81e-09	7.3e-06
kmeans cluster 5 - male	molecular function complete	maltose alpha-glucosidase activity	10	4	0.03	> 100	+	4.72e-08	0.000138
kmeans cluster 5 - male	molecular function complete	alpha-1,4-glucosidase activity	10	4	0.03	> 100	+	4.72e-08	6.92e-05
kmeans cluster 5 - male	molecular function complete	alpha-glucosidase activity	12	4	0.03	> 100	+	8.54e-08	8.36e-05
kmeans cluster 5 - male	molecular function complete	glucosidase activity	16	4	0.04	90.93	+	2.26e-07	0.000166
kmeans cluster 5 - male	molecular function complete	hydrolase activity, hydrolyzing O-glycosyl compounds	87	5	0.24	20.9	+	4.88e-06	0.00286
kmeans cluster 5 - male	molecular function complete	hydrolase activity, acting on glycosyl bonds	101	5	0.28	18.01	+	9.77e-06	0.00478
kmeans cluster 5 - male	Reactome pathways	Amino acid transport across the plasma membrane	38	4	0.1	38.29	+	4.99e-06	0.00715
kmeans cluster 5 - male	Reactome pathways	Transport of inorganic cations/anions and amino acids/oligopeptides	76	4	0.21	19.14	+	6.54e-05	0.0469
kmeans cluster 6 - male	n/a	none	n/a	n/a	n/a	n/a	n/a	n/a	n/a
kmeans cluster 7 - male	biological process complete	molting cycle, chitin-based cuticle	83	10	0.86	11.56	+	3.87e-08	6.02e-05
kmeans cluster 7 - male	biological process complete	molting cycle	83	10	0.86	11.56	+	3.87e-08	7.53e-05
kmeans cluster 7 - male	biological process complete	chitin-based cuticle development	198	15	2.06	7.27	+	5.18e-09	4.04e-05
kmeans cluster 7 - male	biological process complete	cuticle development	232	15	2.42	6.21	+	3.81e-08	9.88e-05
kmeans cluster 7 - male	biological process complete	cellular metabolic process	3578	16	37.28	0.43	-	1.98e-05	0.0257
kmeans cluster 7 - male	biological process complete	cellular process	7238	42	75.41	0.56	-	2.95e-08	0.000115
kmeans cluster 7 - male	molecular function complete	structural constituent of chitin-based larval cuticle	110	9	1.15	7.85	+	3.79e-06	0.00557
kmeans cluster 7 - male	molecular function complete	structural constituent of chitin-based cuticle	147	10	1.53	6.53	+	5.11e-06	0.00501
kmeans cluster 7 - male	molecular function complete	structural constituent of cuticle	148	11	1.54	7.13	+	7.49e-07	0.0022
kmeans cluster 7 - male	molecular function complete	chitin binding	123	9	1.28	7.02	+	8.88e-06	0.00652
kmeans cluster 8 - male	biological process complete	body morphogenesis	28	4	0.1	42.01	+	3.88e-06	0.00432
kmeans cluster 8 - male	biological process complete	chitin-based cuticle development	198	13	0.67	19.31	+	1.44e-13	1.12e-09
kmeans cluster 8 - male	biological process complete	cuticle development	232	13	0.79	16.48	+	9.81e-13	3.82e-09
kmeans cluster 8 - male	biological process complete	cellular metabolic process	3578	1	12.17	0.08	-	2.95e-05	0.0287
kmeans cluster 8 - male	biological process complete	cellular process	7238	7	24.61	0.28	-	1.69e-07	0.000264
kmeans cluster 8 - male	biological process complete	regulation of cellular process	3690	0	12.55	< 0.01	-	9.17e-07	0.00119
kmeans cluster 8 - male	biological process complete	regulation of biological process	4030	0	13.7	< 0.01	-	1.29e-07	0.000251
kmeans cluster 8 - male	biological process complete	biological regulation	4471	0	15.2	< 0.01	-	1.43e-08	3.72e-05
kmeans cluster 8 - male	molecular function complete	structural constituent of chitin-based larval cuticle	110	6	0.37	16.04	+	2.44e-06	0.00179
kmeans cluster 8 - male	molecular function complete	structural constituent of chitin-based cuticle	147	13	0.5	26.01	+	3.93e-15	1.15e-11
kmeans cluster 8 - male	molecular function complete	structural constituent of cuticle	148	13	0.5	25.83	+	4.27e-15	6.26e-12
kmeans cluster 8 - male	molecular function complete	structural molecule activity	471	15	1.6	9.37	+	3.19e-11	3.13e-08
kmeans cluster 8 - male	molecular function complete	serine-type endopeptidase activity	210	7	0.71	9.8	+	7.71e-06	0.00377
kmeans cluster 8 - male	molecular function complete	serine-type peptidase activity	230	7	0.78	8.95	+	1.37e-05	0.00574
kmeans cluster 8 - male	molecular function complete	serine hydrolase activity	292	8	0.99	8.06	+	6.6e-06	0.00388
