## Supplemental Table 12 for "Genetic and Genomic Analyses of *Drosophila melanogaster* Models of Chromatin Modification Disorders"

### Sheet: Sheet1
Table S12. Ortholog prediction scores and known disease associations for co-regulated genes. Drosophila-human ortholog prediction scores, generated using Drosophila RNAi Screening Center Integrative Ortholog Prediction Tool (DIOPT) and Online Mendelian Inheritance of Man (OMIM)-derived known disease/phenotype associations and corresponding MIM numbers. Subset of 31 Drosophila genes co-regulated w…
FlyBase ID	Drosophila Gene Symbol	Human Gene Symbol	DIOPT Score	Prediction Derived From	Disease/Phenotype Associated with Human Gene	MIM # for known disease/phenotype associations
FBgn0000640	Fbp2	HPGD	10	Compara, eggNOG, Inparanoid, OrthoDB, OrthoFinder, OrthoInspector, orthoMCL, Panther, Phylome, TreeFam	Digital clubbing, isolated congenital; Cranioosteoarthropathy; Hypertrophic osteoarthropathy, primary, autosomal recessive 1	119900; 259100; 259100
FBgn0002571	Mal-A3	SLC3A1	10	Compara, eggNOG, Inparanoid, OMA, OrthoDB, OrthoFinder, OrthoInspector, orthoMCL, Panther, Phylome	Cystinuria	220100
FBgn0002571	Mal-A3	SLC3A2	3	Compara, eggNOG, OrthoDB	None	None
FBgn0002571	Mal-A3	AMY1A	2	Compara, eggNOG	None	None
FBgn0002571	Mal-A3	AMY1C	2	Compara, eggNOG	None	None
FBgn0002571	Mal-A3	AMY2B	2	Compara, eggNOG	None	None
FBgn0002571	Mal-A3	AMY1B	2	Compara, eggNOG	None	None
FBgn0003093	Pkc98E	PRKCE	14	eggNOG, Hieranoid, Homologene, Inparanoid, Isobase, OMA, OrthoDB, OrthoFinder, OrthoInspector, orthoMCL, Panther, Phylome, RoundUp, TreeFam	None	None
FBgn0003093	Pkc98E	PRKCH	10	eggNOG, Inparanoid, OrthoDB, OrthoFinder, OrthoInspector, orthoMCL, Panther, Phylome, RoundUp, TreeFam	{Cerebral infarction, susceptibility to}	601367
FBgn0003093	Pkc98E	PRKCQ	4	eggNOG, OrthoDB, OrthoFinder, RoundUp	None	None
FBgn0003093	Pkc98E	PRKCD	4	eggNOG, OrthoDB, OrthoFinder, RoundUp	Autoimmune lymphoproliferative syndrome, type III	615559
FBgn0003093	Pkc98E	PRKCA	2	OrthoFinder, RoundUp	Pituitary tumor, invasive	None
FBgn0003093	Pkc98E	PRKCB	2	OrthoFinder, RoundUp	None	None
FBgn0003093	Pkc98E	PKN1	2	eggNOG, RoundUp	None	None
FBgn0003093	Pkc98E	PKN2	2	eggNOG, RoundUp	None	None
FBgn0003093	Pkc98E	PKN3	2	eggNOG, RoundUp	None	None
FBgn0004429	LysP	LYZ	13	Compara, eggNOG, Hieranoid, Inparanoid, Isobase, OMA, OrthoDB, OrthoFinder, OrthoInspector, orthoMCL, Panther, Phylome, RoundUp	Amyloidosis, renal	105200
FBgn0004429	LysP	SPACA3	8	Compara, eggNOG, Hieranoid, OrthoDB, OrthoFinder, OrthoInspector, Panther, RoundUp	None	None
FBgn0004429	LysP	LYZL1	7	Compara, Hieranoid, OrthoDB, OrthoFinder, OrthoInspector, Panther, RoundUp	No OMIM Match	N/A
FBgn0004429	LysP	SPACA5B	7	Compara, eggNOG, Hieranoid, OrthoFinder, OrthoInspector, Panther, RoundUp	No OMIM Match	N/A
FBgn0004429	LysP	LYZL2	6	Compara, Hieranoid, OrthoDB, OrthoFinder, OrthoInspector, Panther	None	None
FBgn0004429	LysP	LYZL6	6	Compara, Hieranoid, OrthoDB, OrthoFinder, OrthoInspector, Panther	None	None
FBgn0004429	LysP	LYZL4	6	Compara, eggNOG, Hieranoid, OrthoDB, OrthoInspector, Panther	None	None
FBgn0004429	LysP	LALBA	5	Compara, eggNOG, OrthoDB, Panther, TreeFam	None	None
FBgn0004429	LysP	SPACA5	4	Compara, eggNOG, OrthoDB, OrthoFinder	None	None
FBgn0004575	Syn	SYN3	13	eggNOG, Hieranoid, Homologene, Inparanoid, Isobase, OMA, OrthoFinder, OrthoInspector, orthoMCL, Panther, Phylome, RoundUp, TreeFam	None	None
FBgn0004575	Syn	SYN1	11	eggNOG, Hieranoid, Inparanoid, OMA, OrthoFinder, OrthoInspector, orthoMCL, Panther, Phylome, RoundUp, TreeFam	Epilepsy, X-linked, with variable learning disabilities and behavior disorders; Intellectual developmental disorder, X-linked 50	300491; 300115
FBgn0004575	Syn	SYN2	10	eggNOG, Hieranoid, Inparanoid, OMA, OrthoFinder, OrthoInspector, orthoMCL, Panther, Phylome, RoundUp	{Schizophrenia, susceptibility to}	181500
FBgn0013307	Odc1	ODC1	14	Compara, eggNOG, Hieranoid, Homologene, Inparanoid, OMA, OrthoDB, OrthoFinder, OrthoInspector, orthoMCL, Panther, Phylome, RoundUp, TreeFam	Bachmann-Bupp syndrome	619075
FBgn0013307	Odc1	AZIN2	11	Compara, eggNOG, Hieranoid, Inparanoid, OMA, OrthoDB, OrthoFinder, OrthoInspector, Panther, Phylome, TreeFam	None	None
FBgn0013307	Odc1	AZIN1	10	Compara, eggNOG, Hieranoid, Inparanoid, OMA, OrthoDB, OrthoInspector, Panther, Phylome, TreeFam	None	None
FBgn0013308	Odc2	ODC1	13	Compara, eggNOG, Hieranoid, Homologene, Inparanoid, OMA, OrthoDB, OrthoFinder, OrthoInspector, orthoMCL, Panther, Phylome, TreeFam	Bachmann-Bupp syndrome	619075
FBgn0013308	Odc2	AZIN2	11	Compara, eggNOG, Hieranoid, Inparanoid, OMA, OrthoDB, OrthoFinder, OrthoInspector, Panther, Phylome, TreeFam	None	None
FBgn0013308	Odc2	AZIN1	10	Compara, eggNOG, Hieranoid, Inparanoid, OMA, OrthoDB, OrthoInspector, Panther, Phylome, TreeFam	None	None
FBgn0016715	Reg-2	HDHD3	12	Compara, eggNOG, Hieranoid, Isobase, OrthoDB, OrthoFinder, OrthoInspector, orthoMCL, Panther, Phylome, RoundUp, TreeFam	No OMIM Match	N/A
FBgn0016715	Reg-2	NANP	2	eggNOG, Phylome	None	None
FBgn0026565	Ass	ASS1	15	Compara, eggNOG, Hieranoid, Homologene, Inparanoid, Isobase, OMA, OrthoDB, OrthoFinder, OrthoInspector, orthoMCL, Panther, Phylome, RoundUp, TreeFam	Citrullinemia	215700
FBgn0030625	CG5877	NRDE2	11	Compara, eggNOG, Hieranoid, OMA, OrthoDB, OrthoFinder, OrthoInspector, Panther, Phylome, RoundUp, TreeFam	None	None
FBgn0033087	Hsepi	GLCE	15	Compara, eggNOG, Hieranoid, Homologene, Inparanoid, Isobase, OMA, OrthoDB, OrthoFinder, OrthoInspector, orthoMCL, Panther, Phylome, RoundUp, TreeFam	None	None
FBgn0033203	CG2070	RDH11	10	eggNOG, Hieranoid, Homologene, OrthoDB, OrthoFinder, OrthoInspector, orthoMCL, Panther, RoundUp, TreeFam	Retinal dystrophy, juvenile cataracts, and short stature syndrome	616108
FBgn0033203	CG2070	RDH12	10	eggNOG, Hieranoid, Isobase, OrthoDB, OrthoFinder, OrthoInspector, orthoMCL, Panther, RoundUp, TreeFam	Leber congenital amaurosis 13	612712
FBgn0033203	CG2070	RDH13	9	eggNOG, Hieranoid, Inparanoid, OrthoDB, OrthoFinder, OrthoInspector, orthoMCL, Phylome, RoundUp	No OMIM Match	N/A
FBgn0033203	CG2070	RDH14	4	eggNOG, OrthoFinder, orthoMCL, RoundUp	None	None
FBgn0033203	CG2070	DHRS12	2	eggNOG, Isobase	None	None
FBgn0033203	CG2070	DHRS13	3	eggNOG, OrthoDB, OrthoFinder	None	None
FBgn0033203	CG2070	WWOX	2	eggNOG, OrthoFinder	Developmental and epileptic encephalopathy 28; esophageal squamous cell carcinoma, somatic; spinocerebellar ataxia, autosomal recessive 12	616211; 133239;614322
FBgn0033203	CG2070	DHRSX	2	eggNOG, OrthoFinder	None	None
FBgn0033205	CG2064	RDH11	10	eggNOG, Hieranoid, Homologene, OrthoDB, OrthoFinder, OrthoInspector, orthoMCL, Panther, RoundUp, TreeFam	Retinal dystrophy, juvenile cataracts, and short stature syndrome	616108
FBgn0033205	CG2064	RDH12	9	eggNOG, Hieranoid, OrthoDB, OrthoFinder, OrthoInspector, orthoMCL, Panther, RoundUp, TreeFam	Leber congenital amaurosis 13	612712
FBgn0033205	CG2064	RDH13	9	eggNOG, Hieranoid, Inparanoid, OrthoDB, OrthoFinder, OrthoInspector, orthoMCL, Phylome, RoundUp	No OMIM Match	N/A
FBgn0033205	CG2064	RDH14	4	eggNOG, OrthoFinder, orthoMCL, RoundUp	None	None
FBgn0033205	CG2064	DHRS13	3	eggNOG, OrthoDB, OrthoFinder	None	None
FBgn0033205	CG2064	WWOX	2	eggNOG, OrthoFinder	Developmental and epileptic encephalopathy 28; esophageal squamous cell carcinoma, somatic; spinocerebellar ataxia, autosomal recessive 12	616211; 133239;614322
FBgn0033205	CG2064	DHRSX	2	eggNOG, OrthoFinder	None	None
FBgn0033294	Mal-A4	SLC3A1	11	Compara, eggNOG, Inparanoid, Isobase, OrthoDB, OrthoFinder, OrthoInspector, orthoMCL, Panther, Phylome, RoundUp	Cystinuria	220100
FBgn0033294	Mal-A4	SLC3A2	4	Compara, eggNOG, OrthoDB, RoundUp	None	None
FBgn0033294	Mal-A4	AMY1A	2	Compara, eggNOG	None	None
FBgn0033294	Mal-A4	AMY1C	2	Compara, eggNOG	None	None
FBgn0033294	Mal-A4	AMY2B	2	Compara, eggNOG	None	None
FBgn0033294	Mal-A4	AMY1B	2	Compara, eggNOG	None	None
FBgn0033296	Mal-A7	SLC3A1	10	Compara, eggNOG, Inparanoid, OrthoDB, OrthoFinder, OrthoInspector, orthoMCL, Panther, Phylome, RoundUp	Cystinuria	220100
FBgn0033296	Mal-A7	SLC3A2	5	Compara, eggNOG, Isobase, OrthoDB, RoundUp	None	None
FBgn0033296	Mal-A7	AMY1A	2	Compara, eggNOG	None	None
FBgn0033296	Mal-A7	AMY2B	2	Compara, eggNOG	None	None
FBgn0033296	Mal-A7	AMY1B	2	Compara, eggNOG	None	None
FBgn0033296	Mal-A7	AMY1C	2	Compara, eggNOG	None	None
FBgn0033297	Mal-A8	SLC3A1	11	Compara, eggNOG, Inparanoid, Isobase, OMA, OrthoDB, OrthoFinder, OrthoInspector, orthoMCL, Panther, Phylome	Cystinuria	220100
FBgn0033297	Mal-A8	SLC3A2	3	Compara, eggNOG, OrthoDB	None	None
FBgn0033297	Mal-A8	AMY1A	2	Compara, eggNOG	None	None
FBgn0033297	Mal-A8	AMY2B	2	Compara, eggNOG	None	None
FBgn0033297	Mal-A8	AMY1B	2	Compara, eggNOG	None	None
FBgn0033297	Mal-A8	AMY1C	2	Compara, eggNOG	None	None
FBgn0033999	CG8093	LIPM	13	Compara, eggNOG, Hieranoid, Inparanoid, Isobase, OMA, OrthoDB, OrthoFinder, OrthoInspector, orthoMCL, Panther, Phylome, RoundUp	None	None
FBgn0033999	CG8093	LIPF	12	Compara, eggNOG, Hieranoid, Inparanoid, OMA, OrthoDB, OrthoFinder, OrthoInspector, orthoMCL, Panther, Phylome, RoundUp	None	None
FBgn0033999	CG8093	LIPK	12	Compara, eggNOG, Hieranoid, Inparanoid, OMA, OrthoDB, OrthoFinder, OrthoInspector, orthoMCL, Panther, Phylome, RoundUp	None	None
FBgn0033999	CG8093	LIPA	12	Compara, eggNOG, Hieranoid, Inparanoid, OMA, OrthoDB, OrthoFinder, OrthoInspector, orthoMCL, Panther, Phylome, RoundUp	Cholesteryl ester storage disease; Wolman disease	278000; 278000
FBgn0033999	CG8093	LIPN	10	Compara, eggNOG, Hieranoid, Inparanoid, OMA, OrthoDB, OrthoFinder, OrthoInspector, Panther, Phylome	Ichthyosis, congenital, autosomal recessive 8	613943
FBgn0033999	CG8093	LIPJ	9	Compara, eggNOG, Hieranoid, Inparanoid, OMA, OrthoFinder, OrthoInspector, Panther, Phylome	None	None
FBgn0034985	CG3328	MYRF	10	Compara, eggNOG, Inparanoid, OrthoFinder, OrthoInspector, orthoMCL, Panther, Phylome, RoundUp, TreeFam	Cardiac-urogenital syndrome; Encephalitis/encephalopathy, mild, with reversible myelin vacuolization	618280; 618113
FBgn0034985	CG3328	MYRFL	6	Compara, eggNOG, Inparanoid, OrthoFinder, OrthoInspector, Panther	No OMIM Match	N/A
FBgn0035619	Alp10	ALPG	10	Compara, eggNOG, Hieranoid, Inparanoid, OrthoDB, OrthoFinder, OrthoInspector, orthoMCL, Panther, Phylome	None	None
FBgn0035619	Alp10	ALPI	10	Compara, eggNOG, Hieranoid, Inparanoid, OrthoDB, OrthoFinder, OrthoInspector, orthoMCL, Panther, Phylome	None	None
FBgn0035619	Alp10	ALPP	10	Compara, eggNOG, Hieranoid, Inparanoid, OrthoDB, OrthoFinder, OrthoInspector, orthoMCL, Panther, Phylome	None	None
FBgn0035619	Alp10	ALPL	10	Compara, eggNOG, Hieranoid, Inparanoid, OrthoDB, OrthoFinder, OrthoInspector, orthoMCL, Panther, Phylome	Hypophosphatasia, adult; Hypophosphatasia, childhood; Hypophosphatasia, infantile; Odontohypophosphatasia	146300; 241510; 241500; 146300
FBgn0035620	Alp9	ALPI	14	Compara, eggNOG, Hieranoid, Homologene, Inparanoid, Isobase, OMA, OrthoDB, OrthoFinder, OrthoInspector, orthoMCL, Panther, Phylome, RoundUp	None	None
FBgn0035620	Alp9	ALPG	12	Compara, eggNOG, Hieranoid, Inparanoid, Isobase, OMA, OrthoDB, OrthoFinder, OrthoInspector, orthoMCL, Panther, Phylome	None	None
FBgn0035620	Alp9	ALPP	11	Compara, eggNOG, Hieranoid, Inparanoid, OMA, OrthoDB, OrthoFinder, OrthoInspector, orthoMCL, Panther, Phylome	None	None
FBgn0035620	Alp9	ALPL	11	Compara, eggNOG, Hieranoid, Inparanoid, OMA, OrthoDB, OrthoFinder, OrthoInspector, orthoMCL, Panther, Phylome	Hypophosphatasia, adult; Hypophosphatasia, childhood; Hypophosphatasia, infantile; Odontohypophosphatasia	146300; 241510; 241500; 146300
FBgn0036262	CG6910	MIOX	15	Compara, eggNOG, Hieranoid, Homologene, Inparanoid, Isobase, OMA, OrthoDB, OrthoFinder, OrthoInspector, orthoMCL, Panther, Phylome, RoundUp, TreeFam	None	None
FBgn0039152	Root	CROCC	12	eggNOG, Hieranoid, Homologene, Inparanoid, OMA, OrthoDB, OrthoFinder, OrthoInspector, orthoMCL, Panther, RoundUp, TreeFam	None	None
FBgn0039152	Root	CEP250	7	Compara, OMA, OrthoDB, OrthoInspector, orthoMCL, Panther, TreeFam	Cone-rod dystrophy and hearing loss 2	618358
FBgn0039152	Root	CROCC2	4	OrthoDB, OrthoFinder, OrthoInspector, Panther	No OMIM Match	N/A
FBgn0039459	IntS12	INTS12	14	Compara, eggNOG, Hieranoid, Inparanoid, Isobase, OMA, OrthoDB, OrthoFinder, OrthoInspector, orthoMCL, Panther, Phylome, RoundUp, TreeFam	None	None
FBgn0039925	Kif3C	KIF17	12	Compara, Hieranoid, Homologene, Inparanoid, Isobase, OrthoDB, OrthoFinder, orthoMCL, Panther, Phylome, RoundUp, TreeFam	None	None
FBgn0039925	Kif3C	KIF3A	3	eggNOG, OrthoDB, OrthoFinder	None	None
FBgn0039925	Kif3C	KIF3B	2	eggNOG, OrthoDB	Retinitis pigmentosa 89	618955
FBgn0039925	Kif3C	KIF3C	2	eggNOG, OrthoDB	None	None
FBgn0051148	Gba1a	GBA	14	Compara, eggNOG, Hieranoid, Inparanoid, Isobase, OMA, OrthoDB, OrthoFinder, OrthoInspector, orthoMCL, Panther, Phylome, RoundUp, TreeFam	Gaucher disease, perinatal lethal; Gaucher disease, type I; Gaucher disease, type II; Gaucher disease, type III; Gaucher disease, type IIIC; {Lewy body dementia, susceptibility to}; {Parkinson disease, late-onset, susceptibility to}	608013; 230800; 230900; 231000; 231005; 127750; 168600
FBgn0051812	CG31812	TSEN2	12	Compara, eggNOG, Hieranoid, Isobase, OrthoDB, OrthoFinder, OrthoInspector, orthoMCL, Panther, Phylome, RoundUp, TreeFam	Pontocerebellar hypoplasia type 2B	612389
FBgn0053474	CG33474	PEX11G	11	Compara, eggNOG, Hieranoid, Inparanoid, OMA, OrthoDB, OrthoFinder, OrthoInspector, Panther, Phylome, TreeFam	None	None
FBgn0069973	CG40485	DHRS11	15	Compara, eggNOG, Hieranoid, Homologene, Inparanoid, Isobase, OMA, OrthoDB, OrthoFinder, OrthoInspector, orthoMCL, Panther, Phylome, RoundUp, TreeFam	None	None
FBgn0069973	CG40485	RDH8	2	eggNOG, RoundUp	None	None
FBgn0085453	Mthfs	ST20-MTHFS	12	Compara, eggNOG, Hieranoid, Inparanoid, OMA, OrthoDB, OrthoFinder, OrthoInspector, Panther, Phylome, RoundUp, TreeFam	No OMIM Match	N/A
FBgn0085453	Mthfs	MTHFS	8	Compara, eggNOG, Homologene, OMA, OrthoFinder, orthoMCL, Panther, TreeFam	Neurodevelopmental disorder with microcephaly, epilepsy, and hypomyelination	618367
FBgn0261108	Atg13	ATG13	11	Compara, eggNOG, Hieranoid, OrthoDB, OrthoFinder, OrthoInspector, orthoMCL, Panther, Phylome, RoundUp, TreeFam	None	None
FBgn0266724	Trs20	TRAPPC2	14	eggNOG, Hieranoid, Homologene, Inparanoid, Isobase, OMA, OrthoDB, OrthoFinder, OrthoInspector, orthoMCL, Panther, Phylome, RoundUp, TreeFam	Spondyloepiphyseal dysplasia tarda	313400
FBgn0266724	Trs20	TRAPPC2B	4	Compara, OMA, OrthoFinder, Panther	No OMIM Match	N/A
