## Supplemental Table 13 for "Genetic and Genomic Analyses of *Drosophila melanogaster* Models of Chromatin Modification Disorders"

### Sheet: Sheet1
Table S13. Percent knockdown of co-regulated genes. Average RNAi-mediated qRT-PCR knockdown of co-regulated genes.
Gal4 Driver	UAS-RNAi BDRC Line #	Gene Name	Sex	Average Knockdown (%)
Ubi156	56014	Alp10	M	89.4
Ubi156	56014	Alp10	F	89.7
Ubi156	55690	CG5877	M	22.7
Ubi156	55690	CG5877	F	16
Ubi156	62872	Mal-A4	M	85.2
Ubi156	62872	Mal-A4	F	93
Ubi156	64498	odc1	M	81.4
Ubi156	64498	odc1	F	82.3
Ubi156	66945	CG40485	M	80.4
Ubi156	66945	CG40485	F	93.1
Ubi156	80387	IntS12	M	21.7
Ubi156	80387	IntS12	F	34.9
