## Supplemental Table 14 for "Genetic and Genomic Analyses of *Drosophila melanogaster* Models of Chromatin Modification Disorders"

### Sheet: (A) Startle
Table S14. Quantification of changes in behavior from knockdown of co-regulated genes. Quantification of changes in behavior from RNAi knockdown of coregulated genes. (A) ANOVAs for startle response. (B) Fisher's Exact Tests for tapping behavior. (C) ANOVAs for sleep and activity measurements. Line and Sex are fixed effects. df: degrees of freedom, SS: Type III Sum of Squares, MS: Mean Squares.
Analysis	Source of Variation	df	SS	MS	F-value	p -value
Full Model, Alp10 knockdown vs Control	Line	1	888.265	888.265	38.21	<0.0001
	Sex	1	517.318	517.318	22.25	<0.0001
	Line×Sex	1	203.231	203.231	8.74	0.0035
	Error	195	4533.27	23.2475
By Sex - Males, Alp10 knockdown vs Control	Line	1	965.726	965.726	39.02	<0.0001
	Error	97	2400.67	24.7492
By Sex - Females, Alp10 knockdown vs Control	Line	1	121.484	121.484	5.58	0.0201
	Error	98	2132.6	21.7612
Full Model, CG40485 knockdown vs Control	Line	1	829.589	829.589	28.92	<0.0001
	Sex	1	708.422	708.422	24.69	<0.0001
	Line×Sex	1	649.693	649.693	22.65	<0.0001
	Error	196	5622.92	28.6884
By Sex - Males, CG40485 knockdown vs Control	Line	1	1473.79	1473.79	44.55	<0.0001
	Error	98	3241.9	33.0806
By Sex - Females, CG40485 knockdown vs Control	Line	1	5.48965	5.48965	0.23	0.6356
	Error	98	2381.02	24.2961
Full Model, CG5877 knockdown vs Control	Line	1	731.736	731.736	12.96	0.0004
	Sex	1	6.70786	6.70786	0.12	0.7307
	Line×Sex	1	34.5425	34.5425	0.61	0.4351
	Error	194	10953	56.4604
By Sex - Males, CG5877 knockdown vs Control	Line	1	536.702	536.702	10.42	0.0017
	Error	96	4946.87	51.5299
By Sex - Females, CG5877 knockdown vs Control	Line	1	226.442	226.442	3.69	0.0575
	Error	98	6006.45	61.2903
Full Model, IntS12 knockdown vs Control	Line	1	20.1041	20.1041	0.8	0.3727
	Sex	1	41.2504	41.2504	1.64	0.2022
	Line×Sex	1	28.0426	28.0426	1.11	0.2927
	Error	196	4936.91	25.1883
By Sex - Males, IntS12 knockdown vs Control	Line	1	0.329476	0.329476	0.02	0.8938
	Error	98	1801.23	18.3799
By Sex - Females, IntS12 knockdown vs Control	Line	1	47.8172	47.8172	1.49	0.2245
	Error	98	3135.69	31.9968
Full Model, Mal-A4 knockdown vs Control	Line	1	0.555458	0.555458	0.02	0.8961
	Sex	1	540.942	540.942	15.65	<0.0001
	Line×Sex	1	594.642	594.642	18.3	<0.0001
	Error	196	6368.41	32.4919
By Sex - Males, Mal-A4 knockdown vs Control	Line	1	315.773	315.773	22.86	<0.0001
	Error	98	1353.88	13.8151
By Sex - Females, Mal-A4 knockdown vs Control	Line	1	279.425	279.425	5.46	0.0215
	Error	98	5014.53	51.1686
Full Model, odc1 knockdown vs Control	Line	1	538.907	538.907	24.85	<0.0001
	Sex	1	990.712	990.712	45.68	<0.0001
	Line×Sex	1	530.405	530.405	24.45	<0.0001
	Error	193	4186.14	21.6899
By Sex - Males, odc1 knockdown vs Control	Line	1	1053.2	1053.2	47.01	<0.0001
	Error	95	2128.14	22.4015
By Sex - Females, odc1 knockdown vs Control	Line	1	0.017161	0.017161	0	0.9773
	Error	98	2058	21

### Sheet: (B)FishersExact - Tapping
Trait	Analysis	Sex	Two-sided Fisher's Exact Test p - value
"Tapping" Phenotype	Alp10 knockdown vs Control	Male	0.6777
		Female	1
	CG40485 knockdown vs Control	Male	1
		Female	1
	CG5877 knockdown vs Control	Male	<0.0001
		Female	0.0266
	IntS12 knockdown vs Control	Male	0.1175
		Female	0.2424
	Mal-A4 knockdown vs Control	Male	0.2424
		Female	0.2424
	odc1 knockdown vs Control	Male	1
		Female	0.01248

### Sheet: (C) Sleep&Activity
Trait	Analysis	Source of Variation	df	SS	MS	F-value	p -value
Locomotor Activity	Full Model, Alp10 knockdown vs Control	Line	1	204358	204358	10.92	0.0012
		Sex	1	351199	351199	18.77	<0.0001
		Line×Sex	1	117096	117096	6.26	0.0137
		Error	123	2301056	18708
	By Sex - Males, Alp10 knockdown vs Control	Line	1	312915	312915	18.68	<0.0001
		Error	61	1022044	16755
	By Sex - Females, Alp10 knockdown vs Control	Line	1	6084	6084	0.29	0.589
		Error	62	1279012	20629
	Full Model, CG40485 knockdown vs Control	Line	1	28652	28652	1.33	0.2516
		Sex	1	633140	633140	29.32	<0.0001
		Line×Sex	1	18332	18332	0.85	0.3587
		Error	122	2634646	21595
	By Sex - Males, CG40485 knockdown vs Control	Line	0	45685	45685	1.79	0.1836
		Error	60	1533492	25558
	By Sex - Females, CG40485 knockdown vs Control	Line	1	583.021	583.021	0.03	0.8568
		Error	62	1101153	17761
	Full Model, CG5877 knockdown vs Control	Line	1	1293.32	1293.32	0.05	0.8178
		Sex	1	250963	250963	10.35	0.0017
		Line×Sex	1	172005	172005	7.09	0.0088
		Error	118	2861309	24248
	By Sex - Males, CG5877 knockdown vs Control	Line	1	99922	99922	3.51	0.066
		Error	58	1650330	28454
	By Sex - Females, CG5877 knockdown vs Control	Line	1	72932	72932	3.61	0.0621
		Error	60	1210979	20183
	Full Model, IntS12 knockdown vs Control	Line	1	36987	36987	1.5	0.2236
		Sex	1	278554	278554	11.27	0.0011
		Line×Sex	1	159713	159713	6.46	0.0123
		Error	121	2991207	24721
	By Sex - Males, IntS12 knockdown vs Control	Line	1	173840	173840	8.16	0.0059
		Error	60	1278969	21316
	By Sex - Females, IntS12 knockdown vs Control	Line	1	21662	21662	0.77	0.3831
		Error	61	1712238	28069
	Full Model, Mal-A4 knockdown vs Control	Line	1	1136626	1136626	53.22	<0.0001
		Sex	1	190376	190376	8.91	0.0034
		Line×Sex	1	244802	244802	11.46	0.001
		Error	122	2605622	21358
	By Sex - Males, Mal-A4 knockdown vs Control	Line	1	1218207	1218207	51.67	<0.0001
		Error	61	1438148	23576
	By Sex - Females, Mal-A4 knockdown vs Control	Line	1	163222	163222	8.53	0.0049
		Error	61	1167474	19139
	Full Model, odc1 knockdown vs Control	Line	1	1456945	1456945	51.3	<0.0001
		Sex	1	205154	205154	7.22	0.0082
		Line×Sex	1	232202	232202	8.18	0.005
		Error	123	3493408	28402
	By Sex - Males, odc1 knockdown vs Control	Line	1	1414895	1414895	53.43	<0.0001
		Error	61	1615319	26481
	By Sex - Females, odc1 knockdown vs Control	Line	1	265053	265053	8.75	0.0044
		Error	62	1878089	30292
Proportion of Time Asleep, Day	Full Model, Alp10 knockdown vs Control	Line	1	0.258149	0.258149	26.89	<0.0001
		Sex	1	0.696258	0.696258	72.51	<0.0001
		Line×Sex	1	0.112027	0.112027	11.67	0.0009
		Error	123	1.18102	0.009602
	By Sex - Males, Alp10 knockdown vs Control	Line	1	0.352327	0.352327	46.56	<0.0001
		Error	61	0.4616	0.007567
	By Sex - Females, Alp10 knockdown vs Control	Line	1	0.015151	0.015151	1.31	0.2576
		Error	62	0.719421	0.011604
	Full Model, CG40485 knockdown vs Control	Line	1	0.088033	0.088033	9.15	0.003
		Sex	1	0.746138	0.746138	77.58	<0.0001
		Line×Sex	1	0.090411	0.090411	9.4	0.0027
		Error	122	1.17329	0.009617
	By Sex - Males, CG40485 knockdown vs Control	Line	1	7.8e-06	7.8e-06	0	0.9773
		Error	60	0.572172	0.009536
	By Sex - Females, CG40485 knockdown vs Control	Line	1	0.181314	0.181314	18.7	<0.0001
		Error	62	0.601119	0.009695
	Full Model, CG5877 knockdown vs Control	Line	1	0.110242	0.110242	14.12	0.0003
		Sex	1	0.604739	0.604739	77.45	<0.0001
		Line×Sex	1	0.135107	0.135107	17.3	<0.0001
		Error	118	0.92139	0.007808
	By Sex - Males, CG5877 knockdown vs Control	Line	1	0.000621	0.000621	0.08	0.7725
		Error	58	0.42731	0.007367
	By Sex - Females, CG5877 knockdown vs Control	Line	1	0.248805	0.248805	30.21	<0.0001
		Error	60	0.49408	0.008235
	Full Model, IntS12 knockdown vs Control	Line	1	0.143967	0.143967	17.47	<0.0001
		Sex	1	0.36409	0.36409	44.18	<0.0001
		Line×Sex	1	0.309675	0.309675	37.58	<0.0001
		Error	121	0.997221	0.008241
	By Sex - Males, IntS12 knockdown vs Control	Line	1	0.015552	0.015552	2.29	0.1357
		Error	60	0.407968	0.006799
	By Sex - Females, IntS12 knockdown vs Control	Line	1	0.441443	0.441443	45.7	<0.0001
		Error	61	0.589253	0.00966
	Full Model, Mal-A4 knockdown vs Control	Line	1	0.61156	0.61156	72.96	<0.0001
		Sex	1	1.20643	1.20643	143.93	<0.0001
		Line×Sex	1	0.004369	0.004369	0.52	0.4717
		Error	122	1.02262	0.008382
	By Sex - Males, Mal-A4 knockdown vs Control	Line	1	0.359658	0.359658	46.89	<0.0001
		Error	61	0.467908	0.007671
	By Sex - Females, Mal-A4 knockdown vs Control	Line	1	0.256272	0.256272	28.18	<0.0001
		Error	61	0.554714	0.009094
	Full Model, odc1 knockdown vs Control	Line	1	0.404234	0.404234	35.48	<0.0001
		Sex	1	1.17319	1.17319	102.98	<0.0001
		Line×Sex	1	0.007394	0.007394	0.65	0.422
		Error	123	1.40121	0.011392
	By Sex - Males, odc1 knockdown vs Control	Line	1	0.258417	0.258417	28.44	<0.0001
		Error	61	0.554342	0.009088
	By Sex - Females, odc1 knockdown vs Control	Line	1	0.152362	0.152362	11.15	0.0014
		Error	62	0.846867	0.013659
Proportion of Time Asleep, Night	Full Model, Alp10 knockdown vs Control	Line	1	0.005772	0.005772	7.1	0.0087
		Sex	1	0.008691	0.008691	10.69	0.0014
		Line×Sex	1	0.001689	0.001689	2.08	0.152
		Error	123	0.099973	0.000813
	By Sex - Males, Alp10 knockdown vs Control	Line	1	0.006798	0.006798	10.97	0.0016
		Error	61	0.037787	0.000619
	By Sex - Females, Alp10 knockdown vs Control	Line	1	0.000613	0.000613	0.61	0.4373
		Error	62	0.062186	0.001003
	Full Model, CG40485 knockdown vs Control	Line	1	0.000599	0.000599	1.01	0.3178
		Sex	1	0.014728	0.014728	24.75	<0.0001
		Line×Sex	1	0.000154	0.000154	0.26	0.6113
		Error	122	0.072591	0.000595
	By Sex - Males, CG40485 knockdown vs Control	Line	1	7.132e-05	7.132e-05	0.13	0.717
		Error	60	0.032263	0.000538
	By Sex - Females, CG40485 knockdown vs Control	Line	1	0.000692	0.000692	10.6	0.3065
		Error	62	0.040328	0.00065
	Full Model, CG5877 knockdown vs Control	Line	1	0.000397	0.000397	0.38	0.5412
		Sex	1	3.6573e-05	3.6573e-05	0.03	0.8527
		Line×Sex	1	0.018939	0.018939	17.93	<0.0001
		Error	118	0.12466	0.001056
	By Sex - Males, CG5877 knockdown vs Control	Line	1	0.012208	0.012208	8.16	0.0059
		Error	58	0.086815	0.001497
	By Sex - Females, CG5877 knockdown vs Control	Line	1	0.007043	0.007043	11.17	0.0014
		Error	60	0.037845	0.000631
	Full Model, IntS12 knockdown vs Control	Line	1	0.001276	0.001276	1.66	0.1998
		Sex	1	0.007128	0.007128	9.28	0.0028
		Line×Sex	1	0.002385	0.002385	3.1	0.0806
		Error	121	0.092925	0.000768
	By Sex - Males, IntS12 knockdown vs Control	Line	1	0.003547	0.003547	5.53	0.022
		Error	60	0.038463	0.000641
	By Sex - Females, IntS12 knockdown vs Control	Line	1	8.657e-05	8.657e-05	0.1	0.7566
		Error	61	0.054463	0.000893
	Full Model, Mal-A4 knockdown vs Control	Line	1	0.010325	0.010325	11.74	0.0008
		Sex	1	3.4319e-05	3.4319e-05	0.04	0.8437
		Line×Sex	1	0.0195	0.0195	22.18	<0.0001
		Error	122	0.10728	0.000879
	By Sex - Males, Mal-A4 knockdown vs Control	Line	1	0.029103	0.029103	25.87	<0.0001
		Error	61	0.068628	0.001125
	By Sex - Females, Mal-A4 knockdown vs Control	Line	1	0.000723	0.000723	1.14	0.2896
		Error	61	0.038652	0.000634
	Full Model, odc1 knockdown vs Control	Line	1	0.018502	0.018502	18.04	<0.0001
		Sex	1	0.003627	0.003627	3.54	0.0624
		Line×Sex	1	0.00549	0.00549	5.35	0.0223
		Error	123	0.126154	0.126154
	By Sex - Males, odc1 knockdown vs Control	Line	1	0.021899	0.021899	18.01	<0.0001
		Error	61	0.074188	0.001216
	By Sex - Females, odc1 knockdown vs Control	Line	1	0.001933	0.001933	2.31	0.134
		Error	62	0.051967	0.000838
Number of Sleep Bouts, Day	Full Model, Alp10 knockdown vs Control	Line	1	25.0848	25.0848	3.1	0.0809
		Sex	1	55.4144	55.4144	6.84	0.01
		Line×Sex	1	128.517	128.517	15.87	0.0001
		Error	123	995.904	8.09678
	By Sex - Males, Alp10 knockdown vs Control	Line	1	19.8631	19.8631	1.99	0.1636
		Error	61	609.495	9.99172
	By Sex - Females, Alp10 knockdown vs Control	Line	1	134.657	134.657	21.61	<0.0001
		Error	62	386.409	6.2324
	Full Model, CG40485 knockdown vs Control	Line	1	18.9289	18.9289	2.24	0.1372
		Sex	1	0.555494	0.555494	0.07	0.7981
		Line×Sex	1	21.3654	21.3654	2.53	0.1145
		Error	122	1031.41	8.45421
	By Sex - Males, CG40485 knockdown vs Control	Line	1	0.03629	0.03629	0	0.9527
		Error	60	614.283	10.2381
	By Sex - Females, CG40485 knockdown vs Control	Line	1	40.9067	40.9067	6.08	0.0165
		Error	62	417.131	6.72792
	Full Model, CG5877 knockdown vs Control	Line	1	31.487	31.487	2.99	0.0866
		Sex	1	2.67742	2.67742	0.25	0.6153
		Line×Sex	1	4.73737	4.73737	0.45	0.504
		Error	118	1244.41	10.5459
	By Sex - Males, CG5877 knockdown vs Control	Line	1	5.80349	5.80349	0.45	0.5038
		Error	58	743.776	12.8237
	By Sex - Females, CG5877 knockdown vs Control	Line	1	30.832	30.832	3.7	0.0593
		Error	60	500.638	8.34397
	Full Model, IntS12 knockdown vs Control	Line	1	92.6233	92.6233	8.39	0.0045
		Sex	1	17.6379	17.6379	1.6	0.2085
		Line×Sex	1	0.1143	0.1143	0.01	0.9191
		Error	121	1335.08	11.0337
	By Sex - Males, IntS12 knockdown vs Control	Line	1	42.7782	42.7782	4.41	0.04
		Error	60	582.441	9.70735
	By Sex - Females, IntS12 knockdown vs Control	Line	1	50.0164	50.0164	4.05	0.0485
		Error	61	752.634	12.3383
	Full Model, Mal-A4 knockdown vs Control	Line	1	6.69091	6.69091	0.75	0.3876
		Sex	1	45.7826	45.7826	5.14	0.0251
		Line×Sex	1	113.279	113.279	12.73	0.0005
		Error	122	1085.75	8.89963
	By Sex - Males, Mal-A4 knockdown vs Control	Line	1	32.4541	32.4541	3.24	0.0769
		Error	61	611.335	10.0219
	By Sex - Females, Mal-A4 knockdown vs Control	Line	1	87.5154	87.5154	11.25	0.0014
		Error	61	474.419	7.77737
	Full Model, odc1 knockdown vs Control	Line	1	5.12908	5.12908	0.68	0.4097
		Sex	1	8.13186	8.13186	1.08	0.2997
		Line×Sex	1	45.4825	45.4825	6.07	0.0152
		Error	123	921.981	7.49578
	By Sex - Males, odc1 knockdown vs Control	Line	1	9.95256	9.95256	1.04	0.3123
		Error	61	584.739	9.58588
	By Sex - Females, odc1 knockdown vs Control	Line	1	40.9067	40.9067	7.52	0.008
		Error	62	337.242	5.43939
Number of Sleep Bouts, Night	Full Model, Alp10 knockdown vs Control	Line	1	19.5923	19.5923	5.01	0.027
		Sex	1	0.224911	0.224911	0.06	0.8108
		Line×Sex	1	14.2939	14.2939	3.66	0.0582
		Error	123	480.857	3.9094
	By Sex - Males, Alp10 knockdown vs Control	Line	1	33.4105	33.4105	8.27	0.0055
		Error	61	246.462	4.04037
	By Sex - Females, Alp10 knockdown vs Control	Line	1	0.210069	0.210069	0.06	0.8144
		Error	62	234.394	3.78055
	Full Model, CG40485 knockdown vs Control	Line	1	2.22e-07	2.22e-07	0	0.9998
		Sex	1	5.42117	5.42117	1.5	0.223
		Line×Sex	1	0.931217	0.931217	0.26	0.6126
		Error	122	440.916	3.61406
	By Sex - Males, CG40485 knockdown vs Control	Line	1	0.458781	0.458781	0.11	0.7377
		Error	60	243.219	4.05364
	By Sex - Females, CG40485 knockdown vs Control	Line	1	0.472656	0.472656	0.15	0.7015
		Error	62	197.697	3.18866
	Full Model, CG5877 knockdown vs Control	Line	1	6.2108	6.2108	1.31	0.2552
		Sex	1	7.60769	7.60769	1.6	0.2082
		Line×Sex	1	35.9649	35.9649	7.57	0.0069
		Error	118	560.531	4.75027
	By Sex - Males, CG5877 knockdown vs Control	Line	1	35.451	35.451	5.53	0.0221
		Error	58	371.554	6.40611
	By Sex - Females, CG5877 knockdown vs Control	Line	1	6.24485	6.24485	1.98	0.1643
		Error	60	188.977	3.14962
	Full Model, IntS12 knockdown vs Control	Line	1	33.9622	33.9622	7.35	0.0077
		Sex	1	3.48032	3.48032	0.75	0.3872
		Line×Sex	1	2.00161	2.00161	0.43	0.5117
		Error	121	559.146	4.62104
	By Sex - Males, IntS12 knockdown vs Control	Line	1	26.022	26.022	5.73	0.0198
		Error	60	272.597	4.54328
	By Sex - Females, IntS12 knockdown vs Control	Line	1	9.81423	9.81423	2.09	0.1535
		Error	61	286.549	4.69753
	Full Model, Mal-A4 knockdown vs Control	Line	1	40.761	40.761	9.9	0.0021
		Sex	1	7.63933	7.63933	1.85	0.1758
		Line×Sex	1	36.6905	36.6905	8.91	0.0034
		Error	122	502.537	4.11916
	By Sex - Males, Mal-A4 knockdown vs Control	Line	1	77.398	77.398	16.16	0.0002
		Error	61	292.174	4.78974
	By Sex - Females, Mal-A4 knockdown vs Control	Line	1	0.053519	0.053519	0.02	0.9013
		Error	61	210.363	3.44857
	Full Model, odc1 knockdown vs Control	Line	1	75.6199	75.6199	16	0.0001
		Sex	1	0.097877	0.097877	0.02	0.8858
		Line×Sex	1	13.0996	13.0996	2.77	0.0985
		Error	123	581.469	4.72739
	By Sex - Males, odc1 knockdown vs Control	Line	1	75.2315	75.2315	13.31	0.0005
		Error	61	344.851	5.6533
	By Sex - Females, odc1 knockdown vs Control	Line	1	12.99	12.99	3.4	0.0698
		Error	62	236.617	3.81641
